# The Medicines for Malaria Venture Malaria Box contains inhibitors of protein secretion in *Plasmodium falciparum* blood stage parasites

**DOI:** 10.1101/2022.05.01.490233

**Authors:** Oliver Looker, Madeline G. Dans, Hayley E. Bullen, Brad E. Sleebs, Brendan S. Crabb, Paul R. Gilson

## Abstract

*Plasmodium falciparum* parasites which cause malaria, traffic hundreds of proteins into the red blood cells (RBCs) they infect. These exported proteins remodel their RBCs enabling host immune evasion through processes such as cytoadherence that greatly assist parasite survival. As resistance to all current anti-malarial compounds is rising new compounds need to be identified and those that could inhibit parasite protein secretion and export would both rapidly reduce parasite virulence and ultimately lead to parasite death. To identify compounds that inhibit protein export we used transgenic parasites expressing an exported nanoluciferase reporter to screen the Medicines for Malaria Venture Malaria box of 400 anti-malarial compounds with mostly unknown targets. The most potent inhibitor identified in this screen was MMV396797 whose application led to export inhibition of both the reporter and endogenous exported proteins. MMV396797 mediated blockage of protein export and slowed the rigidification and cytoadherence of infected RBCs - modifications which are both mediated by parasite-derived exported proteins. Overall, we have identified a new protein export inhibitor in *P. falciparum* whose target though unknown, could be developed into a future anti-malarial that rapidly inhibits parasite virulence before eliminating parasites from the host.

**Synopsis:** *Plasmodium falciparum* exports proteins into its host cell to perform a myriad of functions required for survival. We adapted an assay to screen for small molecules that inhibit protein secretion and export. Screening the 400-compound Medicines for Malaria Venture (MMV) Malaria Box uncovered several potential export inhibitors. The most promising of these compounds, MMV396797, blocked protein export at the parasite and reduced host rigidification and cytoadherence, two functions which are mediated by exported proteins.
