## Supplemental Table 2 for "The Medicines for Malaria Venture Malaria Box contains inhibitors of protein secretion in *Plasmodium falciparum* blood stage parasites"

### Sheet: Sheet1
Control Compounds
		Compound	% Exported	SEM	% Secreted	SEM	% Retained	SEM	% Total Signal Rel. to DMSO	SEM	n (sum total replicates)	Difference from DMSO p-value
		DMSO	104.855	3.34778	-3.97521	3.05784	-0.879572	2.79927	95.2856	5.58678	44
		Artesemin	111.642	3.54365	-5.72097	3.47085	-5.92058	4.66802	16.3618	1.74091	20	0.6731
		Chloroquine	105.274	6.2404	-5.76674	5.55812	0.4929	4.92152	35.8034	2.48842	20	0.9999
		Brefeldin A	59.8653	3.53332	7.91704	4.41544	32.2177	5.69716	39.1419	12.8616	16	0.0001
		Torin 2	48.6551	3.35521	42.5149	5.32611	8.83	5.64536	28.4342	2.74107	20	0.0001
MMV Malariabox
Plate	Well Coordinates	MMV Identifier	% Exported	SEM	% Secreted	SEM	% Retained	SEM	% Total Signal Rel. to DMSO	SEM	n (sum total replicates)	Difference from DMSO p-value
A	A2	MMV019066	105.702	8.78799	-13.9474	11.5582	8.24519	9.72694	100.087	6.1085	4	0.9999
A	A3	MMV665941	113.17	22.3631	-12.9986	22.2105	-0.171639	19.4379	18.083	2.38362	4	0.9987
A	A4	MMV396680	104.907	11.1345	-6.83034	12.0531	1.92296	9.2807	79.667	9.66496	4	0.9999
A	A5	MMV666601	108.046	8.32498	-11.3401	10.0402	3.29368	6.83845	84.9068	4.76249	4	0.9996
A	A6	MMV008294	113.565	14.3501	-9.46681	15.1944	-4.09786	12.9986	63.7089	9.02463	4	0.9986
A	A7	MMV011259	106.666	7.78914	-7.30449	9.33559	0.638233	6.99019	50.8957	2.78662	4	0.9997
A	A8	MMV019406	113.096	11.4247	-17.9909	12.0754	4.89482	6.57345	27.9286	1.86203	4	0.9987
A	A9	MMV006278	104.444	8.22593	-4.64599	10.3633	0.201778	7.13693	101.678	4.57903	4	0.9999
A	A10	MMV666688	104.003	8.0944	-3.95378	9.21387	-0.0491269	5.00234	77.9568	4.75848	4	0.9999
A	A11	MMV019110	98.9598	8.17193	-2.92709	9.37396	3.96733	6.44682	108.037	4.96253	4	0.9991
A	B2	MMV006427	113.649	7.46732	-1.50064	7.2072	-12.148	6.41704	18.9018	1.51013	4	0.9986
A	B3	MMV666062	93.0932	6.84789	8.89019	7.4765	-1.98341	3.62859	86.8642	4.62622	4	0.9918
A	B4	MMV020885	97.6665	4.42183	2.83144	5.80101	-0.497917	4.76751	79.2438	3.61694	4	0.999
A	B5	MMV000570	108.46	11.6666	-4.10236	11.2325	-4.35802	5.14861	25.8736	1.3519	4	0.9995
A	B6	MMV020439	103.204	9.33854	4.65511	10.545	-7.85926	5.18982	41.7231	2.38813	4	0.9998
A	B7	MMV396672	104.215	7.65662	0.00553794	4.03673	-4.22062	8.54453	84.5132	8.97783	4	0.9999
A	B8	MMV019871	97.2946	5.50711	-3.22155	3.3502	5.9269	5.44228	67.4229	4.36478	4	0.9988
A	B9	MMV085583	103.12	6.21327	1.25526	4.90576	-4.37523	5.07391	22.0442	1.3337	4	0.9998
A	B10	MMV008416	93.6798	4.46883	-2.19005	4.14501	8.51023	4.70716	43.972	2.47634	4	0.998
A	B11	MMV665874	108.274	7.29893	-10.1872	8.28521	1.91306	5.24478	69.0262	2.90127	4	0.9996
A	C2	MMV006203	123.501	6.05084	-12.7116	8.57912	-10.7889	10.6706	30.2031	2.93362	4	0.665
A	C3	MMV665977	97.3358	6.10425	-7.63404	4.89137	10.2983	7.41137	44.4063	3.48744	4	0.9988
A	C4	MMV020549	91.5432	6.49116	9.98983	4.9354	-1.53303	8.0421	83.7569	6.17963	4	0.9809
A	C5	MMV001246	109.216	6.83101	-9.3097	5.09471	0.0938507	7.65203	74.5848	5.42357	4	0.9994
A	C6	MMV666607	106.961	9.57772	-8.67698	4.93742	1.71584	8.50234	72.8009	4.14537	4	0.9997
A	C7	MMV665915	95.6961	8.74347	-0.920035	5.87277	5.22389	6.42093	61.9445	3.45875	4	0.9985
A	C8	MMV007695	103.25	8.36543	-3.52286	6.62171	0.272373	6.51058	67.2605	3.6765	4	0.9998
A	C9	MMV000448	116.25	5.92107	-7.36913	5.27306	-8.88045	5.48455	15.9011	2.01649	4	0.9979
A	C10	MMV020500	116.57	10.0873	-3.47952	5.96614	-13.09	9.08961	15.8411	1.88056	4	0.9918
A	C11	MMV665878	106.083	5.76463	-2.41115	5.07665	-3.67194	6.61567	38.0214	1.50382	4	0.9999
A	D2	MMV666101	97.541	5.99465	-8.23381	3.46456	10.6929	5.47525	117.886	21.4602	4	0.9989
A	D3	MMV666596	86.0852	6.82002	3.57617	5.2157	10.3386	6.25784	74.5535	12.0526	4	0.6538
A	D4	MMV396679	95.394	4.27577	-1.52357	4.42424	6.12955	5.11232	75.4583	11.7864	4	0.9985
A	D5	MMV396797	41.1978	6.54265	11.1447	3.3776	47.6575	5.2854	51.947	7.20713	4	0.0001
A	D6	MMV008138	107.784	5.04869	-11.2183	4.56058	3.43461	3.24688	109.365	10.6408	4	0.9996
A	D7	MMV665916	98.57	3.82811	0.898137	2.97241	0.531887	3.06733	119.461	11.6709	4	0.9991
A	D8	MMV020788	106.838	7.80081	-3.81758	6.57647	-3.02064	6.84198	35.5591	2.51327	4	0.9997
A	D9	MMV666691	88.7681	4.58385	-0.536148	3.1842	11.768	4.25122	59.8155	7.47534	4	0.8794
A	D10	MMV665785	103.605	6.95289	-10.1594	4.70358	6.55487	4.96555	32.5581	2.17066	4	0.9999
A	D11	MMV665831	104.882	6.78835	-12.0981	4.53261	7.21596	5.74743	32.0624	2.44429	4	0.9999
A	E2	MMV011099	95.5039	5.62303	-4.80472	5.04426	9.30086	4.17623	50.7106	2.90185	4	0.9985
A	E3	MMV000642	63.3789	5.85444	13.6452	11.6924	22.9759	13.1121	21.5113	1.85772	4	0.0006
A	E4	MMV666600	104.357	8.02835	-5.15594	4.74188	0.799225	6.88209	100.224	8.80659	4	0.9999
A	E5	MMV006172	99.6638	9.97744	-3.80839	7.76051	4.14463	8.48868	15.8362	1.37768	4	0.9993
A	E6	MMV006309	109.87	6.12171	-10.4027	4.67455	0.533075	5.58141	49.1272	3.50215	4	0.9993
A	E7	MMV006087	120.91	8.37273	-11.9825	7.09198	-8.92733	6.22811	37.823	4.13405	4	0.8815
A	E8	MMV020492	98.3878	4.63856	3.84298	5.60543	-2.23077	5.90423	98.2668	6.1592	4	0.9991
A	E9	MMV006455	115.849	7.63553	-7.65079	7.57184	-8.19846	5.84115	23.4037	1.56662	4	0.998
A	E10	MMV665782	96.9948	6.4596	4.95214	4.97807	-1.94697	6.11981	53.2436	5.72337	4	0.9988
A	E11	MMV665876	96.2856	5.7973	-0.364435	4.0371	4.0788	5.35152	101.712	7.15528	4	0.9986
A	F2	MMV666023	95.0096	6.86001	-11.896	8.0551	16.8864	9.76464	95.8129	10.2823	4	0.9983
A	F3	MMV009063	103.577	4.52653	-8.32392	5.27654	4.74657	4.38666	25.5334	1.34004	4	0.9999
A	F4	MMV006558	99.5495	5.35942	-3.40938	4.23915	3.85993	5.759	28.8372	2.2099	4	0.9993
A	F5	MMV007160	104.396	5.0104	-5.54023	4.6526	1.14394	4.44818	84.7845	9.47724	4	0.9999
A	F6	MMV006429	53.2767	23.6311	-5.14449	4.51556	51.8678	49.5885	70.6239	51.7959	4	0.0001
A	F7	MMV396703	112.25	8.16541	-6.16512	7.13271	-6.08452	5.48645	63.7049	4.5833	4	0.9989
A	F8	MMV006937	99.8977	8.19942	-7.58773	4.90304	7.68998	9.87937	72.1902	11.8382	4	0.9993
A	F9	MMV085203	105.32	3.85437	-7.36756	4.3746	2.04719	4.017	33.917	1.96666	4	0.9999
A	F10	MMV665820	109.137	3.9352	-4.43203	4.75503	-4.70486	5.41406	27.6779	1.07649	4	0.9994
A	F11	MMV665841	103.423	4.37204	-11.0568	4.25198	7.63376	4.61061	61.2736	4.55259	4	0.9998
A	G2	MMV007116	97.7751	5.92844	-2.34477	4.73352	4.56965	4.68412	58.8808	3.31981	4	0.999
A	G3	MMV007384	93.8622	5.38398	-0.0736748	6.39498	6.2115	4.88244	96.7741	4.4038	4	0.998
A	G4	MMV020548	90.2222	5.57984	-0.604568	6.03461	10.3824	3.28696	118.624	5.12815	4	0.9569
A	G5	MMV019258	91.849	8.55991	-2.89772	5.00955	11.0487	7.81634	65.5309	7.52095	4	0.982
A	G6	MMV007686	100.976	5.99753	1.21916	7.46291	-2.19543	5.17159	105.544	4.83637	4	0.9995
A	G7	MMV011256	106.479	8.55472	-0.751103	7.05012	-5.72772	4.42657	50.407	2.97778	4	0.9998
A	G8	MMV666693	90.6947	9.5361	-4.10479	4.78188	13.4101	8.61866	66.1537	7.98837	4	0.968
A	G9	MMV008956	112.763	8.33854	-8.7076	7.73546	-4.05563	3.85665	24.8959	1.79122	4	0.9988
A	G10	MMV665827	102.43	6.82907	-9.35671	4.98175	6.92627	4.63379	64.1758	4.87173	4	0.9997
A	G11	MMV001038	92.7484	6.26344	-1.48965	5.57433	8.7412	3.81364	54.109	2.62099	4	0.9913
A	H2	MMV007839	95.982	7.43786	-8.62295	9.54845	12.6409	10.3671	49.4044	3.61872	4	0.9986
A	H3	MMV000662	73.0958	4.5284	-2.84893	8.96349	29.7531	8.80889	22.7748	0.99676	4	0.028
A	H4	MMV396678	89.843	11.1568	-1.37566	9.42332	11.5327	16.2959	105.229	11.5756	4	0.9399
A	H5	MMV006861	98.9648	6.38834	-4.68529	8.72896	5.72047	8.93808	73.7851	10.8657	4	0.9991
A	H6	MMV006457	101.271	4.40055	-6.80335	9.68922	5.53238	9.04555	54.555	3.61265	4	0.9995
A	H7	MMV396693	108.096	6.55119	-9.53851	9.20491	1.44237	8.65671	28.2126	1.72263	4	0.9996
A	H8	MMV011567	97.3148	16.442	-7.23044	10.2585	9.91565	16.8832	33.5437	5.30866	4	0.9988
A	H9	MMV007907	87.8178	8.47006	6.65066	11.4833	5.53156	9.29194	64.4281	4.93891	4	0.8078
A	H10	MMV665805	94.9174	7.32916	-5.92901	8.59536	11.0116	8.69955	55.0381	6.1904	4	0.9983
A	H11	MMV666021	103.957	7.90083	-12.5936	13.239	8.63665	10.8481	22.0332	1.48466	4	0.9999
B	A2	MMV665800	124.134	8.49018	-12.1522	7.60208	-11.9818	5.38664	31.0251	2.3749	4	0.9817
B	A3	MMV000634	104.483	6.92467	-8.008	7.09909	3.52479	5.91327	34.4321	2.84066	4	0.9999
B	A4	MMV666103	109.983	7.60885	-8.20655	7.48716	-1.77639	4.30328	69.2621	3.13962	4	0.9996
B	A5	MMV666057	115.172	6.88453	-14.3393	6.23961	-0.832515	4.76815	68.846	3.30757	4	0.999
B	A6	MMV007564	124.416	8.02641	-24.6397	7.50822	0.223944	6.10748	32.7589	3.74322	4	0.981
B	A7	MMV001255	114.649	5.76481	-8.16173	6.49699	-6.48694	4.38017	100.934	4.16108	4	0.999
B	A8	MMV665917	115.316	7.02934	-3.70791	6.91313	-11.6084	3.11932	68.0737	2.72187	4	0.999
B	A9	MMV000563	97.5237	6.11455	-5.92773	4.91434	8.404	5.12388	63.5387	3.26346	4	0.9993
B	A10	MMV665850	102.881	6.80874	-7.8554	4.8228	4.97466	5.86919	79.4658	3.74852	4	0.9998
B	A11	MMV665817	116.372	10.7758	-11.5344	8.97545	-4.83736	5.77961	37.0395	2.99832	4	0.9988
B	B2	MMV665979	106.925	6.02641	-2.43909	12.9794	-4.48624	12.0788	41.0901	3.18178	4	0.9998
B	B3	MMV665928	106.481	4.47131	-17.801	3.59748	11.3202	3.17288	23.9265	2.69441	4	0.9999
B	B4	MMV666105	94.7477	4.2275	2.49845	7.04277	2.75389	6.35066	89.7025	4.225	4	0.999
B	B5	MMV666072	75.3648	19.2613	-2.59858	3.73433	27.2338	29.1107	85.352	30.9894	4	0.5391
B	B6	MMV000653	131.571	10.2214	-19.141	6.36143	-12.4298	7.85619	20.7905	0.812391	4	0.7111
B	B7	MMV000620	121.06	6.11577	-4.49092	6.24112	-16.5693	5.41556	22.3723	1.82532	4	0.998
B	B8	MMV665909	106.503	4.70653	-5.21884	3.83471	-1.28394	2.681	85.1856	4.3499	4	0.9999
B	B9	MMV665940	103.981	5.1912	-10.032	3.78634	6.0511	5.0705	52.6469	2.90829	4	0.9999
B	B10	MMV665891	92.9839	5.28963	-8.80791	5.59572	15.824	7.11902	54.0269	2.56088	4	0.9988
B	B11	MMV665899	99.268	4.95889	-3.4162	4.38304	4.14817	3.87147	94.4868	4.41967	4	0.9995
B	C2	MMV665961	113.912	15.2474	-13.0441	13.5244	-0.868248	10.216	104.036	8.16153	4	0.9991
B	C3	MMV665929	134.115	21.4734	-30.4957	18.1941	-3.61912	13.5901	24.2598	3.2824	4	0.5532
B	C4	MMV666108	118.459	14.6881	-24.2001	17.2074	5.74132	11.1098	43.229	4.70287	4	0.9985
B	C5	MMV665948	113.533	16.277	-28.2626	16.7997	14.7293	10.3976	25.1051	2.51679	4	0.9991
B	C6	MMV006188	123.873	16.2085	-21.3254	16.6398	-2.54746	9.951	62.5243	4.40233	4	0.9823
B	C7	MMV001230	138.419	19.5417	-34.0425	18.4982	-4.37685	10.9342	59.7354	5.98903	4	0.3218
B	C8	MMV665918	119.035	16.2063	-19.939	17.1283	0.904397	10.8413	70.6341	5.36806	4	0.9984
B	C9	MMV665799	94.1847	18.359	-9.08702	9.67368	14.9023	23.4208	125.685	39.5407	4	0.9989
B	C10	MMV665826	88.8456	22.4143	-20.8736	15.0925	32.028	22.8696	32.0108	7.16268	4	0.9981
B	C11	MMV665807	86.2974	21.714	-15.377	12.4073	29.0796	20.7826	51.7946	17.4895	4	0.9834
B	D2	MMV665946	100.077	6.60963	-2.57832	5.37814	2.50101	5.61198	69.911	4.28462	4	0.9996
B	D3	MMV665935	96.7838	7.66537	-0.36493	5.69341	3.58109	8.01801	61.5037	4.2593	4	0.9993
B	D4	MMV666102	100.919	6.74187	-4.7555	4.79462	3.8364	5.13319	101.263	7.94937	4	0.9997
B	D5	MMV666061	113.778	9.61605	-9.24366	6.45505	-4.53434	7.30525	24.2801	3.84872	4	0.9991
B	D6	MMV008149	110.842	9.30305	-4.89894	6.91755	-5.94316	5.4522	49.2731	3.18407	4	0.9994
B	D7	MMV019074	105.99	8.84692	-1.55353	5.8574	-4.43654	6.01318	100.326	9.8144	4	0.9999
B	D8	MMV665914	113.396	6.10846	-2.91466	5.54977	-10.481	3.97533	51.3501	1.91415	4	0.9992
B	D9	MMV665798	88.5849	5.19248	10.261	4.17951	1.15409	4.91655	101.769	7.73102	4	0.998
B	D10	MMV665902	110.5	7.00178	-3.8413	6.02691	-6.65852	5.21331	22.7682	3.01738	4	0.9995
B	D11	MMV665888	98.1417	6.62898	-5.33416	5.78829	7.19247	5.53277	23.7432	3.694	4	0.9994
B	E2	MMV666067	112.259	13.1267	0.854607	6.00225	-13.1135	14.1555	75.3154	9.03614	4	0.9993
B	E3	MMV665939	111.053	12.6176	-2.05641	5.30432	-8.99633	12.5162	93.3009	11.105	4	0.9994
B	E4	MMV009060	104.682	11.442	0.626476	5.80937	-5.30882	13.4579	53.5746	5.71368	4	0.9999
B	E5	MMV666110	123.513	15.5755	-12.9157	6.84787	-10.5974	13.6972	63.3585	6.04602	4	0.9831
B	E6	MMV019758	117.386	15.6566	-2.6403	8.90471	-14.7461	14.8158	79.1788	10.8511	4	0.9986
B	E7	MMV000498	128.067	16.9122	6.22144	5.78294	-34.288	15.4245	47.7326	6.71865	4	0.9003
B	E8	MMV665913	111.893	15.3927	0.789031	6.11953	-12.6825	15.4216	37.4339	6.8352	4	0.9993
B	E9	MMV665789	130.259	16.6786	-14.7539	7.12361	-15.5047	14.5421	20.0613	3.92406	4	0.7897
B	E10	MMV665901	99.9272	10.8822	24.9122	16.5489	-24.8393	22.5107	82.3515	11.5566	4	0.9996
B	E11	MMV666069	105.159	29.0544	-4.36574	20.1518	-0.792893	26.0174	51.8551	7.86757	4	0.9999
B	F2	MMV666080	84.6785	7.28088	2.66104	6.49732	12.6605	3.45643	71.9242	3.91794	4	0.9792
B	F3	MMV666081	95.495	7.36387	3.43836	6.10162	1.06668	3.54655	72.2412	9.17527	4	0.9991
B	F4	MMV666009	91.8378	4.77103	4.64002	6.97295	3.52214	3.42127	95.8331	8.63826	4	0.9986
B	F5	MMV019313	90.538	2.08186	7.33205	4.18448	2.12994	4.45024	88.7202	6.69892	4	0.9984
B	F6	MMV019746	96.9787	5.53919	5.80557	5.82196	-2.78423	3.59142	73.4379	6.04524	4	0.9993
B	F7	MMV019064	99.8762	9.18529	1.90735	5.49612	-1.78357	4.64787	50.7763	3.06655	4	0.9996
B	F8	MMV011944	95.9297	7.44194	3.39435	7.32838	0.675958	2.85801	77.9307	6.68072	4	0.9991
B	F9	MMV665803	43.5689	23.8669	10.5635	7.59677	45.8675	63.1491	515.959	497.685	4	0.0006
B	F10	MMV665857	83.1231	62.3645	7.31368	60.6918	9.56321	61.816	-500.853	533.997	4	0.9513
B	F11	MMV666071	84.6971	5.89892	8.46156	7.61149	6.84135	3.39294	58.2775	5.98569	4	0.9793
B	G2	MMV019780	87.8636	12.9079	-3.07158	6.48053	15.208	12.0848	39.0146	4.47914	4	0.9921
B	G3	MMV666093	95.57	4.56614	4.59515	8.2745	-0.165187	10.5309	74.9031	3.96515	4	0.9991
B	G4	MMV665953	44.495	5.99474	-4.94393	1.64325	60.449	6.59484	28.8426	7.6916	4	0.0007
B	G5	MMV000648	114.022	3.38484	-18.402	3.06455	4.38033	2.3796	30.3518	3.33043	4	0.9991
B	G6	MMV019662	117.939	4.07987	-10.7104	2.31522	-7.22851	3.11271	48.1723	2.91078	4	0.9986
B	G7	MMV007571	101.251	2.69387	-0.218726	2.25231	-1.03242	2.57806	54.9992	2.82247	4	0.9997
B	G8	MMV007617	118.515	8.3737	-9.68812	3.09198	-8.82734	6.73153	23.1415	3.8145	4	0.9985
B	G9	MMV665796	107.18	12.9324	-14.9284	5.12202	7.7481	12.2059	22.6263	2.57841	4	0.9998
B	G10	MMV665906	108.172	4.08771	-9.73627	2.55433	1.56446	2.98995	23.3209	3.67178	4	0.9997
B	G11	MMV665954	99.031	4.79887	-3.10972	3.83315	4.07876	6.19045	37.9519	4.59481	4	0.9995
B	H2	MMV019738	88.9671	7.03689	20.2169	11.7943	-9.18398	12.6503	70.0401	6.716	4	0.9981
B	H3	MMV666075	84.4882	8.29552	6.45127	8.24988	9.06057	5.37208	99.1032	8.56788	4	0.9786
B	H4	MMV666070	93.2013	8.48063	8.71649	8.81125	-1.91782	6.05471	77.3636	3.93003	4	0.9988
B	H5	MMV142383	95.8088	10.5411	-2.8796	10.4237	7.0708	5.07129	85.2228	8.33338	4	0.9991
B	H6	MMV000788	111.968	5.92023	-7.4365	6.4329	-4.53181	4.93421	40.2067	2.48838	4	0.9993
B	H7	MMV000561	97.3299	7.1352	5.90107	6.62064	-3.23101	6.01362	69.4624	4.07876	4	0.9993
B	H8	MMV000248	113.199	8.20929	-10.6947	9.30322	-2.50394	7.10466	20.7407	2.51445	4	0.9992
B	H9	MMV665879	80.9551	5.56115	12.1042	5.37175	6.94071	4.86019	79.2078	4.32317	4	0.8693
B	H10	MMV665890	113.314	9.48632	-3.34341	9.99092	-9.97106	9.81309	18.1476	2.38056	4	0.9992
B	H11	MMV666116	108.686	10.8257	3.44441	6.6935	-12.1304	8.99911	19.0267	3.89745	4	0.9997
C	A2	MMV006913	109.334	13.6003	-3.6885	13.926	-5.64534	8.13697	26.455	2.99772	4	0.9995
C	A3	MMV008127	111.507	13.029	-10.5431	12.3193	-0.96346	10.7277	57.2255	7.93461	4	0.9992
C	A4	MMV403679	98.1729	9.52801	-6.39464	11.804	8.22178	9.44472	58.6863	5.97904	4	0.9992
C	A5	MMV006545	96.3039	9.39214	-6.23613	10.3875	9.93227	9.06831	36.3154	2.83423	4	0.999
C	A6	MMV019700	111.848	12.3612	-2.71977	12.0441	-9.12868	8.62207	23.5885	2.60015	4	0.9992
C	A7	MMV019670	109.642	12.901	-1.7143	12.7924	-7.92806	11.612	27.521	3.78408	4	0.9994
C	A8	MMV001344	99.8572	8.85685	-3.45858	10.2692	3.60134	7.5547	62.1033	6.43147	4	0.9994
C	A9	MMV011795	110.074	14.2878	-6.7909	16.3638	-3.28355	10.1184	11.773	0.968551	4	0.9994
C	A10	MMV019124	96.5692	10.6186	-3.48704	9.59351	6.91783	10.8961	45.4335	3.72038	4	0.999
C	A11	MMV006767	93.3514	8.65129	-1.86091	8.94535	8.50951	5.5351	60.7735	7.5731	4	0.9984
C	B2	MMV007808	107.331	7.64712	-10.6219	7.46058	3.29055	9.87822	24.5463	2.06135	4	0.9997
C	B3	MMV019017	103.699	6.56968	-2.5495	7.42949	-1.14966	5.20963	9.08108	0.695177	4	0.9999
C	B4	MMV396681	99.562	5.31239	2.10293	3.51022	-1.66497	6.63893	48.3346	3.61344	4	0.9994
C	B5	MMV006587	97.9585	5.63481	-3.11155	6.48758	5.1531	6.33974	36.2106	3.96432	4	0.9992
C	B6	MMV019202	104.73	7.08047	-5.8701	5.84139	1.14012	6.28262	37.1173	3.79093	4	0.9999
C	B7	MMV000848	111.595	8.76318	-7.6425	7.50755	-3.95235	6.31671	8.86666	0.750752	4	0.9992
C	B8	MMV020275	103.509	6.48234	3.54368	4.6832	-7.05265	5.80267	21.09	2.21125	4	0.9999
C	B9	MMV019918	97.2144	6.4465	-2.31596	8.37644	5.10152	3.58561	32.7144	2.86576	4	0.9991
C	B10	MMV075490	92.7041	5.86688	-2.29092	4.84313	9.58685	6.381	47.6474	4.21443	4	0.9983
C	B11	MMV396633	97.7548	12.4741	-0.0687356	7.08574	2.31396	11.3478	10.5808	1.35084	4	0.9991
C	C2	MMV007374	94.0818	5.81772	7.62643	4.83389	-1.70825	7.332	35.4231	2.27775	4	0.9985
C	C3	MMV396719	96.8661	7.63461	1.83107	7.75141	1.3028	7.53195	13.5366	1.18628	4	0.999
C	C4	MMV396744	100.695	7.10238	-4.54582	8.34751	3.85049	2.55021	62.7573	9.7183	4	0.9996
C	C5	MMV006706	103.745	5.61445	-2.71757	9.24227	-1.02705	7.26039	57.7612	7.85625	4	0.9999
C	C6	MMV009108	110.093	8.21831	-6.11293	6.43235	-3.97981	5.46672	29.8966	2.00074	4	0.9994
C	C7	MMV020700	114.04	7.7812	-3.09971	8.85317	-10.9405	8.7981	26.093	3.48809	4	0.9988
C	C8	MMV007906	106.069	5.90479	-0.783708	7.94345	-5.28489	6.47437	28.6442	3.40613	4	0.9999
C	C9	MMV008270	90.4828	4.07082	2.02618	7.14372	7.49104	6.35509	45.0302	7.77203	4	0.9914
C	C10	MMV019127	118.45	12.0199	-4.44492	12.295	-14.0046	7.36063	12.4399	1.26718	4	0.9979
C	C11	MMV396794	102.187	4.70037	5.87031	6.48438	-8.0578	5.47825	12.5308	0.879763	4	0.9997
C	D2	MMV396736	106.009	6.74591	-2.40006	5.95624	-3.60883	8.2824	10.219	0.793933	4	0.9999
C	D3	MMV306025	120.197	10.5665	2.2272	12.5109	-22.4245	19.6701	6.38672	0.520324	4	0.9826
C	D4	MMV056726	106.963	4.84224	-1.63975	4.38572	-5.32374	6.3806	48.3199	6.83826	4	0.9998
C	D5	MMV274073	107.147	2.34774	-2.50191	4.08516	-4.64496	3.25511	54.6087	5.73518	4	0.9997
C	D6	MMV018984	115.044	4.23418	5.30418	5.41131	-20.3479	7.42477	19.8219	1.17179	4	0.9986
C	D7	MMV000911	99.3281	7.00609	-9.3157	5.18833	9.98762	5.69526	45.776	3.65542	4	0.9994
C	D8	MMV007430	99.4583	3.73767	-2.15138	6.06421	2.69303	4.1389	30.7637	2.76538	4	0.9994
C	D9	MMV007977	92.6477	6.5302	-3.14327	4.84288	10.4956	7.25262	48.106	11.102	4	0.9983
C	D10	MMV020654	27.8603	2.03004	-0.035139	2.73042	72.1749	5.92814	12.4303	1.22549	4	0.0001
C	D11	MMV665883	87.1376	10.0723	2.04251	4.03709	10.8199	9.5553	48.131	3.39548	4	0.9482
C	E2	MMV084940	97.0107	6.24555	0.873433	5.85023	2.11587	3.37719	31.6249	2.65088	4	0.999
C	E3	MMV396715	94.6277	9.04367	3.10269	8.78283	2.26956	8.6534	12.8318	1.21925	4	0.9986
C	E4	MMV000963	91.3737	5.59739	14.4899	7.2174	-5.86367	7.77969	31.49	2.30246	4	0.998
C	E5	MMV006319	112.748	6.76898	-8.60374	4.84594	-4.14423	5.62939	50.8667	5.66432	4	0.999
C	E6	MMV000972	96.3908	7.17358	1.43504	5.45578	2.17415	4.69126	26.2684	2.60891	4	0.999
C	E7	MMV020490	105.27	6.39779	-1.1258	4.64117	-4.14377	3.74261	41.8689	7.42982	4	0.9999
C	E8	MMV001318	75.8508	5.57229	9.62502	6.02553	14.5241	5.46876	36.9798	4.49163	4	0.2325
C	E9	MMV007978	99.0176	3.5698	-1.26837	4.21776	2.25072	4.42612	37.8694	2.43968	4	0.9993
C	E10	MMV020660	95.5781	7.90584	14.592	7.30518	-10.1701	8.20302	11.2218	1.04171	4	0.9988
C	E11	MMV665904	95.4712	4.45407	1.30612	7.53859	3.22264	6.45396	27.776	1.82114	4	0.9988
C	F2	MMV396632	105.802	11.0144	-12.4402	12.4228	6.63854	9.95074	15.4961	1.37243	4	0.9999
C	F3	MMV007875	96.9101	5.35141	5.87921	5.71429	-2.78935	5.41968	37.8655	3.04601	4	0.999
C	F4	MMV006820	100.401	7.98583	4.51386	4.47405	-4.91505	7.10322	24.6768	2.41523	4	0.9995
C	F5	MMV396749	110.472	5.39977	-4.77557	5.13123	-5.69669	4.32158	9.799	0.686118	4	0.9994
C	F6	MMV011576	110.485	5.34298	-4.71893	4.22058	-5.76637	6.01408	60.0056	7.13898	4	0.9994
C	F7	MMV020651	105.097	6.16424	2.89367	4.37427	-7.99041	5.19283	57.6352	5.85247	4	0.9999
C	F8	MMV000483	103.252	8.01334	3.15032	4.76383	-6.40228	6.59227	11.5312	1.09636	4	0.9998
C	F9	MMV019266	101.468	5.32397	-4.50512	4.8281	3.03674	3.18407	18.524	1.39901	4	0.9996
C	F10	MMV001049	101.6	4.64948	-3.33761	7.49971	1.73781	6.0743	11.6944	0.960383	4	0.9996
C	F11	MMV665806	99.173	6.86388	0.199035	11.1711	0.627981	10.1142	11.698	1.1577	4	0.9993
C	G2	MMV667487	100.183	4.76655	1.28327	4.02205	-1.4661	5.27456	65.0875	9.29017	4	0.9995
C	G3	MMV000356	104.478	5.86999	-1.00137	5.95369	-3.47708	6.84698	12.6352	0.940331	4	0.9999
C	G4	MMV396705	104.168	3.91284	-4.46962	5.04247	0.301134	4.84656	63.0715	6.88927	4	0.9999
C	G5	MMV006704	107.208	4.89036	-10.559	4.91047	3.35091	4.89474	31.8382	4.64088	4	0.9997
C	G6	MMV000760	121.147	10.246	-19.2425	9.25958	-1.90409	5.69495	19.8024	3.24446	4	0.9795
C	G7	MMV007881	101.242	7.46649	-2.01643	4.44431	0.774214	7.83309	35.7908	3.33575	4	0.9996
C	G8	MMV008212	102.686	3.52243	-2.12462	4.53491	-0.56123	5.3556	41.9388	4.27254	4	0.9997
C	G9	MMV007363	108.707	2.86857	-7.36755	4.56485	-1.33981	4.02601	20.2155	1.65332	4	0.9996
C	G10	MMV007791	103.383	3.19666	-6.02944	4.9908	2.64668	4.3199	38.8277	3.52878	4	0.9999
C	G11	MMV665843	97.1557	3.91699	-1.12288	2.98965	3.96721	4.95622	26.5987	1.74101	4	0.9991
C	H2	MMV396595	109.148	22.3598	-10.5944	21.366	1.44677	15.391	22.813	3.31125	4	0.9995
C	H3	MMV396669	111.11	22.0965	1.43448	22.6379	-12.5449	15.7925	24.2407	3.73456	4	0.9993
C	H4	MMV396704	114.603	21.4903	-20.3955	20.2194	5.79206	11.3384	20.9477	3.74805	4	0.9987
C	H5	MMV019762	106.099	17.4134	-3.40623	18.1816	-2.69265	10.876	38.2946	4.68565	4	0.9999
C	H6	MMV020505	127.858	26.6784	-18.4326	25.8106	-9.42538	12.7898	22.2246	4.57769	4	0.6089
C	H7	MMV020942	116.867	19.9353	-8.35098	20.1	-8.51588	10.584	44.9352	7.48298	4	0.9983
C	H8	MMV000839	119.404	21.2311	-12.1894	21.0949	-7.21463	11.7213	9.17199	2.00302	4	0.9912
C	H9	MMV666599	112.019	19.1364	-11.0184	19.9819	-1.00037	11.5705	23.0362	5.37092	4	0.9991
C	H10	MMV000481	116.928	21.7492	-18.9758	22.4442	2.04754	10.8243	8.96699	2.06631	4	0.9983
C	H11	MMV665897	116.889	20.4691	-4.95022	21.355	-11.9388	10.4573	13.4386	3.24432	4	0.9983
D	A2	MMV665908	108.239	5.93002	3.75426	6.44954	-11.9929	3.40752	44.7296	6.0331	4	0.9996
D	A3	MMV665924	101.598	3.19509	-5.43948	3.63443	3.8414	3.07574	57.0049	10.9953	4	0.9996
D	A4	MMV665944	110.701	6.99803	-12.4182	5.07103	1.7172	7.73119	16.1506	3.6154	4	0.9991
D	A5	MMV666054	106.182	4.67856	-4.21469	3.75539	-1.96683	4.94982	58.7737	12.0158	4	0.9998
D	A6	MMV008474	116.106	4.6522	-0.202581	5.52539	-15.9039	5.03862	72.4395	13.1952	4	0.998
D	A7	MMV000445	114.799	5.61449	-7.68013	5.04565	-7.11867	3.6157	15.6216	3.93094	4	0.9983
D	A8	MMV006882	107.987	6.63103	-3.95509	7.84639	-4.03173	7.48267	40.7491	5.33542	4	0.9996
D	A9	MMV007127	96.7284	5.80695	6.88521	7.13318	-3.61364	4.69391	33.3583	6.25233	4	0.9987
D	A10	MMV666123	98.0502	6.85695	-0.436797	4.79011	2.38658	5.77842	77.1385	12.3812	4	0.999
D	A11	MMV006389	96.737	4.25801	-2.49898	7.03515	5.76194	7.3563	33.3124	6.01649	4	0.9987
D	B2	MMV665949	98.1552	7.20316	-3.83528	7.37139	5.68007	5.39816	19.5772	6.78581	4	0.999
D	B3	MMV665934	91.9539	4.49721	3.57437	3.50835	4.47173	4.17626	57.9913	18.9511	4	0.9822
D	B4	MMV665994	91.4757	4.02839	-3.65086	7.1252	12.1752	8.33541	39.5273	11.5017	4	0.9804
D	B5	MMV665980	81.9603	16.8342	0.81805	2.59693	17.2217	22.0364	120.752	57.9273	4	0.3079
D	B6	MMV007577	98.2135	5.62845	-10.1961	6.58046	11.9826	8.81504	50.0634	13.455	4	0.999
D	B7	MMV019995	106.638	3.59244	-6.50155	3.56284	-0.136894	3.24048	56.1102	16.3292	4	0.9997
D	B8	MMV007208	92.8366	5.57374	-3.62379	4.12483	10.7871	7.48954	79.8079	19.6075	4	0.9914
D	B9	MMV000442	102.899	7.27745	-9.57395	7.30632	6.67499	8.52336	19.2565	6.09907	4	0.9997
D	B10	MMV666124	100.033	5.0859	-7.62163	6.77091	7.58821	4.34203	29.3376	8.50927	4	0.9993
D	B11	MMV000444	106.456	5.90664	-20.571	5.54868	14.1155	5.59384	19.3076	5.91392	4	0.9998
D	C2	MMV666109	99.6954	7.36799	-13.1627	4.36514	13.4673	7.58966	19.6437	3.14603	4	0.9993
D	C3	MMV665936	85.2343	6.83308	4.22183	3.3696	10.5439	7.50054	84.6818	14.3277	4	0.5671
D	C4	MMV666020	102.236	5.40457	-8.10944	4.05462	5.87296	5.96125	86.0818	13.4524	4	0.9997
D	C5	MMV665971	112.895	4.02873	-11.3565	5.96451	-1.53858	6.16303	37.7949	3.63646	4	0.9988
D	C6	MMV001241	98.3219	8.49153	-6.93897	3.47074	8.61702	9.08415	54.155	5.54744	4	0.999
D	C7	MMV000720	100.581	7.23168	-3.23146	8.30565	2.65048	7.08429	36.954	6.71883	4	0.9994
D	C8	MMV000619	99.963	8.60493	-0.64469	4.50697	0.681722	8.28866	62.4624	8.87866	4	0.9993
D	C9	MMV006753	108.647	6.04609	-4.4413	3.37502	-4.20618	5.7727	64.697	14.2994	4	0.9995
D	C10	MMV006787	96.6609	6.69265	-1.8336	6.05968	5.17268	10.2551	16.773	3.19608	4	0.9987
D	C11	MMV665794	102.492	9.09814	-27.4523	7.18666	24.9606	11.1509	17.5584	4.51436	4	0.9997
D	D2	MMV000917	119.233	14.7133	-5.33718	10.8715	-13.8957	12.6888	13.2763	2.7412	4	0.9621
D	D3	MMV666125	109.692	8.69421	-9.87357	3.88349	0.181271	7.20224	31.8633	4.15316	4	0.9993
D	D4	MMV665987	107.215	10.7107	-9.0558	7.77038	1.84061	6.69727	16.5574	2.81955	4	0.9997
D	D5	MMV007574	111.598	8.1505	-16.6756	7.82552	5.07794	8.87152	34.1586	5.67236	4	0.999
D	D6	MMV000326	113.547	9.694	-8.37505	7.08514	-5.17176	7.70272	34.2163	5.96279	4	0.9986
D	D7	MMV000604	130.198	12.9327	-11.4098	9.55733	-18.7881	12.1105	14.5563	3.20142	4	0.1754
D	D8	MMV007557	110.154	10.0828	-7.0725	5.00153	-3.08193	8.45927	56.4474	7.86864	4	0.9993
D	D9	MMV000699	110.688	10.7444	-5.12933	6.69319	-5.5582	10.6439	60.0633	9.18019	4	0.9991
D	D10	MMV009127	105.104	8.387	-0.875556	3.52641	-4.22797	7.66147	73.3874	11.6335	4	0.9999
D	D11	MMV665786	111.577	8.89303	-0.912043	5.07089	-10.6646	9.03543	42.4955	7.31967	4	0.999
D	E2	MMV006250	93.6248	8.37342	-3.45672	6.04081	9.83188	9.04192	31.0677	5.11018	4	0.998
D	E3	MMV666079	88.6672	11.3913	-6.01375	2.04097	17.3466	12.5145	45.388	6.37535	4	0.8671
D	E4	MMV665969	95.3373	7.22594	-4.32689	4.72248	8.98958	7.24273	34.2635	4.36977	4	0.9984
D	E5	MMV000304	109.862	13.3303	-10.3042	6.06458	0.442643	10.9748	18.1146	2.50823	4	0.9993
D	E6	MMV000443	113.148	11.3385	-16.2267	10.3108	3.07895	11.1493	10.4465	1.32974	4	0.9987
D	E7	MMV666604	109.242	8.61858	3.9645	7.10159	-13.2066	7.97865	28.9951	5.85398	4	0.9994
D	E8	MMV008455	93.3694	10.3747	-17.2526	8.53278	23.8833	9.81636	8.41226	1.2462	4	0.9921
D	E9	MMV007199	91.746	5.95529	0.645851	2.79186	7.60819	6.65342	26.3068	3.28976	4	0.9814
D	E10	MMV085471	97.2254	6.55975	-0.105261	3.80149	2.87981	7.46092	58.1113	7.09905	4	0.9988
D	E11	MMV665797	96.5668	9.05152	-9.33295	2.9904	12.7662	10.0107	43.9854	6.07119	4	0.9987
D	F2	MMV006513	106.592	10.9441	-7.625	4.63447	1.0326	8.51674	23.1343	6.51394	4	0.9998
D	F3	MMV666095	101.915	6.66047	-0.993034	5.17281	-0.922104	5.6426	48.7497	10.4327	4	0.9996
D	F4	MMV665943	85.4414	5.2098	9.04245	5.04745	5.51615	4.06422	66.7476	7.49463	4	0.5859
D	F5	MMV019555	116.292	14.9976	-10.6004	7.47391	-5.69143	13.427	10.385	2.59781	4	0.9979
D	F6	MMV019741	107.338	13.9204	-16.6238	7.21929	9.28619	14.6306	28.7762	5.44241	4	0.9997
D	F7	MMV019690	121.484	11.8666	-1.43893	5.92322	-20.0446	13.6318	31.0276	5.65311	4	0.8339
D	F8	MMV000621	118.794	7.63551	-11.6213	4.73671	-7.17277	6.86164	58.4513	10.764	4	0.9768
D	F9	MMV008173	105.345	7.24187	6.24093	5.10145	-11.5857	9.30404	63.5338	11.2441	4	0.9999
D	F10	MMV019241	99.9774	10.2934	0.930964	8.66906	-0.908395	12.7588	47.8286	9.60199	4	0.9993
D	F11	MMV665783	107.678	9.80898	0.746296	9.29165	-8.42461	9.28898	47.7768	7.57016	4	0.9996
D	G2	MMV000787	101.468	8.64661	3.52417	6.71825	-4.9922	8.64813	25.1541	3.81436	4	0.9996
D	G3	MMV666106	103.798	6.98897	-0.306339	3.13178	-3.49126	6.09817	74.8716	11.9843	4	0.9999
D	G4	MMV666022	108.476	4.98404	0.214047	3.32587	-8.68988	5.07615	52.1716	8.35572	4	0.9995
D	G5	MMV498479	100.394	9.14476	0.282961	4.18681	-0.677281	8.10777	38.0521	6.52577	4	0.9994
D	G6	MMV007396	110.066	5.27707	2.58992	10.6759	-12.6554	11.0083	39.3242	9.19726	4	0.9993
D	G7	MMV000617	118.549	7.8203	-3.58912	3.13813	-14.9604	6.49787	62.0665	10.7339	4	0.979
D	G8	MMV006764	48.2768	4.15449	4.39707	3.81951	47.3261	4.7795	16.0821	3.88042	4	0.0001
D	G9	MMV007275	103.509	8.6388	-7.24199	8.7709	3.73321	8.68284	14.5448	3.1677	4	0.9998
D	G10	MMV007273	84.7087	4.45843	0.150372	5.64703	15.1409	6.28999	31.9676	5.36184	4	0.5203
D	G11	MMV666026	107.16	9.01276	6.61443	6.25938	-13.7741	6.87058	35.5706	8.57157	4	0.9997
D	H2	MMV665923	82.7	5.82957	9.49424	6.56444	7.80579	5.52453	40.293	6.04917	4	0.3584
D	H3	MMV666025	83.8731	5.69578	-7.31061	4.51757	23.4375	7.17094	37.3299	9.54315	4	0.4492
D	H4	MMV666060	95.8008	7.28511	-2.68861	7.92069	6.88785	8.42214	18.1945	3.87059	4	0.9985
D	H5	MMV666597	117.173	11.5508	-17.7828	9.87859	0.60943	5.62126	30.72	4.03186	4	0.9842
D	H6	MMV007224	114.976	6.14311	-13.3609	6.36488	-1.61541	5.68162	60.7428	16.131	4	0.9983
D	H7	MMV020912	108.145	6.84462	-11.6889	7.53863	3.54419	8.21407	15.2626	3.60693	4	0.9996
D	H8	MMV007181	105.574	5.40827	-7.26401	6.28351	1.68984	6.2186	21.4646	3.45492	4	0.9999
D	H9	MMV007113	116.505	7.55401	-12.1786	11.5734	-4.32613	13.6715	14.6763	3.39561	4	0.9918
D	H10	MMV007228	98.1241	5.52596	3.97767	7.66583	-2.10176	7.39918	75.4994	14.4685	4	0.999
D	H11	MMV665972	5.92028	0.336223	-0.944916	0.564401	95.0246	5.04601	17.9718	3.84756	4	0.0001
E	A2	MMV073843	94.7071	3.71503	-2.47148	7.6683	7.76443	7.06715	110.781	10.2992	4	0.9985
E	A3	MMV006303	98.3198	5.44192	-6.48909	8.95741	8.16929	7.643	28.0762	3.48883	4	0.9991
E	A4	MMV667490	100.704	6.31569	-6.08382	6.89088	5.37985	8.91341	29.1745	4.14493	4	0.9995
E	A5	MMV667492	110.572	5.07125	-11.4434	8.79499	0.871847	6.40951	20.6404	3.48574	4	0.9993
E	A6	MMV019881	105.411	6.91882	-16.3471	10.134	10.9361	7.00174	46.5972	5.11089	4	0.9999
E	A7	MMV000478	112.546	9.12507	-18.9165	13.0516	6.37026	9.67207	14.4252	2.39872	4	0.999
E	A8	MMV020403	105.402	4.02656	-7.51319	7.06386	2.11151	6.08585	64.3466	5.97675	4	0.9999
E	A9	MMV007764	86.5157	6.67983	0.519584	5.59372	12.9647	9.53969	108.477	13.8404	4	0.8388
E	A10	MMV665830	101.933	4.49491	-10.4052	8.66255	8.47181	10.2545	27.0809	4.43665	4	0.9997
E	A11	MMV665886	92.9081	4.4578	-0.501093	9.32467	7.59298	7.13653	45.0323	4.99917	4	0.9981
E	B2	MMV396664	72.5727	16.4699	1.25837	3.26506	26.1689	24.6389	157.762	53.869	4	0.0612
E	B3	MMV001239	100.699	6.40757	-1.66746	4.65581	0.968388	6.14845	69.9278	11.7527	4	0.9995
E	B4	MMV667491	75.4568	4.82211	12.1092	4.97491	12.434	6.75433	13.2543	2.05384	4	0.1285
E	B5	MMV006169	103.968	6.66805	-2.26218	4.98573	-1.70616	6.63321	48.2676	4.87313	4	0.9999
E	B6	MMV086103	108.429	7.30474	-8.8545	8.25191	0.425562	4.55087	79.0332	7.90644	4	0.9996
E	B7	MMV084434	97.8916	6.63504	-7.51398	4.3529	9.62241	8.28622	42.5852	5.2515	4	0.9991
E	B8	MMV666692	111.005	4.95392	1.52874	7.73482	-12.5339	8.00655	69.4442	8.29357	4	0.9992
E	B9	MMV665836	87.9528	4.5404	4.80711	4.17198	7.24005	4.49431	42.9074	6.2714	4	0.9241
E	B10	MMV665881	95.0994	3.70342	-4.99056	3.11679	9.89115	3.89554	110.065	10.7191	4	0.9986
E	B11	MMV665875	96.0273	3.9323	1.97711	2.52014	1.9956	3.64304	104.47	9.82388	4	0.9988
E	C2	MMV007020	100.013	3.18327	-7.28756	2.58301	7.27428	3.11156	88.997	8.56727	4	0.9994
E	C3	MMV006656	45.5585	7.22699	2.99815	3.38185	51.4433	7.08208	15.3169	1.38072	4	0.0001
E	C4	MMV396726	94.2689	4.08687	2.1699	3.54445	3.56118	3.50562	114.403	10.3116	4	0.9984
E	C5	MMV006522	100.762	3.84241	-4.1876	4.36689	3.42587	3.58657	92.4719	8.014	4	0.9995
E	C6	MMV666686	111.374	9.9403	-9.64689	10.27	-1.72731	11.4882	17.9755	4.0183	4	0.9991
E	C7	MMV007474	115.531	8.93904	-13.349	7.41625	-2.18233	6.86853	14.6007	1.47034	4	0.9984
E	C8	MMV006962	97.4816	4.28425	-0.476957	5.81608	2.99536	6.44861	15.7718	1.4133	4	0.999
E	C9	MMV665813	99.3956	5.22675	-3.03556	4.33078	3.64	3.61447	99.9137	8.72926	4	0.9993
E	C10	MMV080034	96.5551	10.1611	-7.22987	5.8734	10.6748	8.81847	95.6258	12.2475	4	0.9988
E	C11	MMV019199	76.7929	13.1265	2.441	2.02697	20.7661	18.5772	135.52	34.3759	4	0.1751
E	D2	MMV396652	98.7939	6.04456	-1.32122	5.28923	2.52735	4.39745	109.233	10.4521	4	0.9992
E	D3	MMV000704	95.662	7.84375	0.818925	4.30823	3.5191	6.10209	53.6074	4.68502	4	0.9987
E	D4	MMV396635	99.7571	4.27349	2.70701	3.75726	-2.46416	4.15195	86.9005	7.98801	4	0.9994
E	D5	MMV000986	109.823	37.0662	-9.67733	28.987	-0.146127	29.504	10.5186	2.22175	4	0.9994
E	D6	MMV008160	112.177	5.30302	-9.98226	4.24123	-2.19438	5.30829	42.3061	3.80609	4	0.999
E	D7	MMV000753	96.3055	5.6362	4.47579	4.82647	-0.781259	5.65482	86.2184	8.01301	4	0.9988
E	D8	MMV011436	76.1948	5.40359	-1.49618	6.34061	25.3014	10.755	23.0926	2.32718	4	0.1529
E	D9	MMV665882	107.322	9.20216	-4.99117	5.35293	-2.33078	8.7976	15.9959	2.15128	4	0.9997
E	D10	MMV665809	114.153	7.11985	-8.10202	7.0648	-6.05111	4.31334	15.3948	1.8581	4	0.9986
E	D11	MMV665810	92.3376	4.57585	1.71188	4.74944	5.95055	2.80996	139.58	12.5236	4	0.998
E	E2	MMV665927	80.9467	5.51673	9.51328	4.19464	9.54006	7.52178	62.2942	6.46278	4	0.4004
E	E3	MMV667486	74.5101	15.2689	-2.35697	2.92782	27.8469	22.0328	151.195	44.7564	4	0.1019
E	E4	MMV667488	83.8844	19.1476	-9.51462	8.93114	25.6303	19.6323	129.697	32.9894	4	0.6294
E	E5	MMV006825	98.5156	5.90135	-5.33337	2.59779	6.81777	6.25899	78.1846	7.79639	4	0.9992
E	E6	MMV009085	109.503	4.61517	-9.70458	4.86907	0.201758	4.67963	24.7467	2.61778	4	0.9994
E	E7	MMV007591	87.8682	4.95335	1.86156	4.10279	10.2702	4.99122	29.4985	3.13102	4	0.9201
E	E8	MMV128432	104.221	4.43196	-1.78004	3.36744	-2.44112	4.79133	32.6207	3.20345	4	0.9999
E	E9	MMV665852	64.1898	8.62574	-14.843	8.24782	50.6532	5.90035	14.0696	1.37424	4	0.0042
E	E10	MMV396717	90.4026	3.96485	-0.734894	3.06604	10.3323	4.36023	30.673	3.97414	4	0.9816
E	E11	MMV638723	100.715	4.18858	-3.54082	4.03626	2.82571	2.39827	106.141	8.95976	4	0.9995
E	F2	MMV396594	103.42	4.2232	0.30228	3.46046	-3.72201	3.34478	95.107	8.3954	4	0.9999
E	F3	MMV396665	93.403	7.73297	-5.00043	3.51873	11.5975	8.21602	84.4545	16.1969	4	0.9982
E	F4	MMV396723	99.3324	5.44505	-8.25177	4.6563	8.91937	4.01842	19.0033	1.82321	4	0.9993
E	F5	MMV007654	109.237	2.53872	-2.67029	5.81945	-6.56703	6.01508	39.0022	4.49177	4	0.9994
E	F6	MMV011832	110.544	2.08842	-10.6638	2.31134	0.120183	2.58263	61.2746	5.10043	4	0.9993
E	F7	MMV020750	110.116	4.12849	-6.64237	4.91362	-3.47326	4.89492	28.7283	2.66401	4	0.9993
E	F8	MMV007092	98.1961	3.65191	11.3719	4.00087	-9.56798	3.78727	66.9225	5.72012	4	0.9991
E	F9	MMV665898	86.2673	2.10406	5.90862	3.40416	7.82412	4.19193	78.8206	7.01174	4	0.8212
E	F10	MMV665864	117.215	10.8182	-18.3353	10.4074	1.12051	2.87321	21.4521	2.08003	4	0.998
E	F11	MMV665814	97.3338	3.15455	-0.352902	3.01766	3.01909	3.9117	103.754	9.41678	4	0.999
E	G2	MMV007285	96.2749	4.78027	0.122257	3.14364	3.6028	5.28516	82.2067	8.31667	4	0.9988
E	G3	MMV396663	101.375	5.10565	0.138832	4.80344	-1.51417	3.97273	17.0397	2.29878	4	0.9996
E	G4	MMV007041	89.8316	10.7001	-3.41882	5.27197	13.5872	12.7447	110.986	16.8797	4	0.9795
E	G5	MMV000340	104.505	19.5375	-7.32267	10.1725	2.81787	17.4234	118.163	21.1176	4	0.9999
E	G6	MMV666687	56.2943	21.2031	-7.2329	8.59526	50.9386	40.714	13.9224	5.70585	4	0.0002
E	G7	MMV645672	89.7435	7.42953	1.92083	5.45514	8.33569	8.44159	40.1168	3.70897	4	0.9792
E	G8	MMV011438	61.3503	3.34088	0.0704118	4.05389	38.5792	4.85386	13.1788	1.36696	4	0.0014
E	G9	MMV665840	98.7611	5.30551	-4.36591	3.6702	5.60485	5.55402	79.3541	7.06745	4	0.9992
E	G10	MMV665894	101.61	4.42214	-0.866323	3.4843	-0.744096	3.60812	97.3498	8.56266	4	0.9996
E	G11	MMV011522	97.7655	3.86302	-3.3175	4.02992	5.55196	3.94115	56.9666	4.93156	4	0.9991
E	H2	MMV020243	112.345	15.2084	-6.80214	8.74151	-5.54293	16.2069	34.4756	5.18998	4	0.999
E	H3	MMV667489	105.746	10.2423	0.65382	2.36456	-6.39993	10.5527	105.442	12.5292	4	0.9999
E	H4	MMV396770	109.996	10.0356	-7.13546	3.51725	-2.86022	10.5255	111.004	13.3846	4	0.9994
E	H5	MMV009015	113.67	20.2608	-9.79914	7.65084	-3.87045	18.6431	14.012	1.86482	4	0.9988
E	H6	MMV008829	120.795	12.9326	-10.4123	5.94044	-10.3822	13.7546	88.1933	11.0054	4	0.9616
E	H7	MMV011895	79.5566	5.6017	9.18405	4.56179	11.2593	8.11248	56.1723	6.17741	4	0.3106
E	H8	MMV666689	92.6889	9.97468	8.29395	10.0245	-0.982885	15.6528	15.7366	1.86501	4	0.998
E	H9	MMV665824	29.5265	2.20663	4.84852	3.08999	65.625	8.3513	75.7467	13.2949	4	0.0001
E	H10	MMV665812	123.916	17.1248	-2.69096	4.01088	-21.2255	14.1321	14.4315	1.72092	4	0.7856
E	H11	MMV001041	80.4304	11.3668	-2.00249	5.04982	21.5721	14.7903	67.0424	12.0768	4	0.3653
