## Supplemental Table 3 for "The Medicines for Malaria Venture Malaria Box contains inhibitors of protein secretion in *Plasmodium falciparum* blood stage parasites"

### Sheet: Malaria box counter screen
Plate	Row	Column	MMV number	Mean without Igepal CA-630	SD without Igepal CA-630	n without Igepal CA-630	SEM without Igepal CA-630	Mean with Igepal CA-630	SD with Igepal CA-630	n with Igepal CA-630	SEM with Igepal CA-630
A	A	1	MMV000478	92.0307	17.6358	6	7.19978	92.3518	2.82455	6	1.15312
A	A	2	MMV019124	105.578	17.6055	6	7.18742	93.7283	2.47943	6	1.01222
A	A	3	MMV666692	103.695	15.1623	6	6.18998	99.7941	3.43197	6	1.4011
A	A	4	MMV666079	105.228	13.4464	6	5.48948	100.933	4.01345	6	1.63849
A	A	5	MMV665940	76.2371	21.772	6	8.88838	82.8018	2.60991	6	1.06549
A	A	6	MMV006309	80.4547	17.6353	6	7.19959	68.8651	6.9508	6	2.83765
A	A	7	MMV665827	104.062	13.5532	6	5.53306	99.095	2.72244	6	1.11143
A	A	8	MMV396723	97.7022	12.9489	6	5.28638	99.8117	2.81374	6	1.1487
A	A	9	MMV000720	71.413	19.1731	6	7.82738	88.1389	2.76975	6	1.13074
A	A	10	MMV666062	96.3964	18.3481	6	7.49058	99.465	3.00552	6	1.227
A	A	11	MMV665971	44.8	10.9575	6	4.4734	64.8346	2.70447	6	1.1041
A	A	12	MMV000699	98.1859	8.95292	6	3.65501	97.9179	5.2292	6	2.13481
A	B	1	MMV009060	103.018	17.2046	6	7.02375	96.7905	5.81004	6	2.37194
A	B	2	MMV665972	1.73288	0.77779	6	0.317531	14.4517	0.911689	6	0.372196
A	B	3	MMV006767	104.327	15.6618	6	6.39391	95.9992	6.69688	6	2.73399
A	B	4	MMV006278	103.471	11.4442	6	4.67206	99.2585	7.88992	6	3.22105
A	B	5	MMV666604	84.3295	16.1977	6	6.61268	88.6805	6.06661	6	2.47668
A	B	6	MMV007695	101.093	23.156	6	9.45341	96.7765	8.16421	6	3.33302
A	B	7	MMV008416	95.7362	20.1958	6	8.2449	96.7463	7.14908	6	2.9186
A	B	8	MMV666600	102.068	16.6437	6	6.79474	96.7188	6.67374	6	2.72454
A	B	9	MMV666101	97.9374	12.0489	6	4.91895	96.8406	8.41511	6	3.43545
A	B	10	MMV011436	81.1641	16.1146	6	6.57877	78.7976	7.30969	6	2.98417
A	B	11	MMV666110	107.166	22.4191	6	9.15254	95.5983	8.43365	6	3.44302
A	B	12	MMV020788	93.0101	8.61019	6	3.5151	95.528	3.60933	6	1.4735
A	C	1	MMV665935	100.843	8.1663	6	3.33388	91.4949	4.43494	6	1.81056
A	C	2	MMV666009	98.6582	9.16153	6	3.74018	100.744	2.59041	6	1.05753
A	C	3	MMV009085	96.1293	11.5937	6	4.73311	98.0963	1.55088	6	0.633145
A	C	4	MMV020505	88.1764	11.3998	6	4.65396	100.051	1.85908	6	0.758964
A	C	5	MMV001049	92.7325	15.5175	6	6.33501	99.5996	2.46283	6	1.00545
A	C	6	MMV000634	80.0652	7.48787	6	3.05691	89.378	2.08348	6	0.850578
A	C	7	MMV665857	89.0733	11.9505	6	4.87876	99.0083	1.81893	6	0.742575
A	C	8	MMV665897	100.7	18.4338	6	7.52555	98.83	1.71665	6	0.700821
A	C	9	MMV019406	85.9938	6.86291	6	2.80177	97.4194	1.81624	6	0.741476
A	C	10	MMV007273	51.7701	13.9673	6	5.70212	96.1816	1.9952	6	0.814539
A	C	11	MMV085203	106.685	13.4092	6	5.47428	60.8173	6.9185	6	2.82447
A	C	12	MMV006962	93.2523	8.01244	6	3.27106	97.1723	3.27632	6	1.33755
A	D	1	MMV396744	81.9468	34.368	6	14.0307	92.7463	3.8391	6	1.56731
A	D	2	MMV665936	75.1812	8.5697	6	3.49856	96.8591	4.65279	6	1.89949
A	D	3	MMV666020	71.2665	38.4987	6	15.717	99.4776	12.102	6	4.94063
A	D	4	MMV665864	83.1661	21.5277	6	8.78865	103.966	12.1273	6	4.95093
A	D	5	MMV665908	86.6066	12.8497	6	5.24588	95.7391	7.42371	6	3.03072
A	D	6	MMV666072	90.2282	18.4394	6	7.52787	99.6208	3.21632	6	1.31306
A	D	7	MMV020500	83.8605	17.0165	6	6.94697	101.691	6.95092	6	2.8377
A	D	8	MMV665878	73.8376	11.3999	6	4.654	75.364	3.42955	6	1.40011
A	D	9	MMV665929	87.4437	9.65338	6	3.94097	109.944	31.7468	6	12.9606
A	D	10	MMV665934	95.1251	9.78844	6	3.99611	98.9897	6.83178	6	2.78906
A	D	11	MMV007092	84.3583	11.9151	6	4.86432	96.4046	6.74489	6	2.75359
A	D	12	MMV665915	92.3692	12.0265	6	4.90981	94.8015	4.62307	6	1.88736
A	E	1	MMV020885	97.7727	6.28493	6	2.56581	95.7964	1.83672	6	0.749837
A	E	2	MMV007228	102.373	10.7885	6	4.40439	98.372	1.23776	6	0.505314
A	E	3	MMV006455	97.7814	8.18226	6	3.34039	97.8883	3.49442	6	1.42659
A	E	4	MMV006203	93.0772	10.7216	6	4.37707	98.7317	3.93819	6	1.60776
A	E	5	MMV019266	87.9388	10.414	6	4.2515	88.9816	3.7063	6	1.51309
A	E	6	MMV000444	81.5843	10.7489	6	4.38821	100.742	3.13813	6	1.28114
A	E	7	MMV665924	92.9918	9.7743	6	3.99034	97.5437	1.95836	6	0.799496
A	E	8	MMV665927	97.6385	10.2737	6	4.19424	95.1551	3.47406	6	1.41828
A	E	9	MMV000911	113.1	6.93327	6	2.83049	93.396	4.51411	6	1.84288
A	E	10	MMV666025	41.9854	16.4948	6	6.73397	87.831	4.57943	6	1.86954
A	E	11	MMV665810	94.8401	8.79583	6	3.59088	106.273	22.0368	6	8.99647
A	E	12	MMV666693	78.4004	19.2627	6	7.86397	61.4043	6.6714	6	2.72359
A	F	1	MMV665898	65.5029	22.9537	6	9.3708	89.8109	2.50888	6	1.02424
A	F	2	MMV665814	40.2437	16.3449	6	6.6728	79.0562	3.55567	6	1.4516
A	F	3	MMV665969	76.6636	9.55973	6	3.90274	95.9333	0.970906	6	0.396371
A	F	4	MMV665939	104.511	14.3247	6	5.84803	101.837	2.49717	6	1.01946
A	F	5	MMV666026	89.0441	6.66711	6	2.72184	94.5494	2.58818	6	1.05662
A	F	6	MMV666125	96.1686	12.5145	6	5.109	95.9354	0.987955	6	0.403331
A	F	7	MMV008956	88.4136	7.84168	6	3.20135	99.8852	1.80283	6	0.736004
A	F	8	MMV007285	91.7536	6.3669	6	2.59928	99.5079	1.68149	6	0.686465
A	F	9	MMV665949	120.973	14.8876	6	6.07785	100.235	1.51632	6	0.619037
A	F	10	MMV665794	105.463	10.2718	6	4.19346	100.1	1.69585	6	0.692329
A	F	11	MMV001344	94.0316	6.47563	6	2.64366	96.9208	1.67639	6	0.684382
A	F	12	MMV666075	96.5776	4.77856	6	1.95084	96.0805	4.68649	6	1.91325
A	G	1	MMV665841	96.1936	7.14017	6	2.91496	92.8325	5.33931	6	2.17976
A	G	2	MMV665888	59.0927	9.74022	6	3.97643	93.7969	5.50537	6	2.24756
A	G	3	MMV007764	93.4674	15.4789	6	6.31923	107.213	26.7913	6	10.9375
A	G	4	MMV396652	96.8547	12.8804	6	5.2584	95.8331	3.71469	6	1.51652
A	G	5	MMV665909	85.2366	7.97	6	3.25374	92.1765	3.70455	6	1.51238
A	G	6	MMV007199	73.626	10.5433	6	4.3043	93.2904	3.55961	6	1.4532
A	G	7	MMV665785	91.7762	8.90323	6	3.63473	96.7399	3.38465	6	1.38178
A	G	8	MMV665798	92.4186	8.11508	6	3.31297	94.6603	3.61379	6	1.47532
A	G	9	MMV008127	94.3601	7.17494	6	2.92916	96.3283	2.9594	6	1.20817
A	G	10	MMV006522	76.2526	9.12248	6	3.72424	95.8597	2.9163	6	1.19057
A	G	11	MMV000563	63.1064	18.5853	6	7.5874	81.7087	2.84425	6	1.16116
A	G	12	MMV665902	84.0817	8.34909	6	3.4085	98.1803	3.85099	6	1.57216
A	H	1	MMV006753	88.5255	13.0219	6	5.31616	100.534	4.2061	6	1.71713
A	H	2	MMV000753	83.4841	17.8972	6	7.3065	98.0897	3.05474	6	1.24709
A	H	3	MMV086103	88.4469	13.6591	6	5.57631	96.2256	6.94742	6	2.83627
A	H	4	MMV665796	64.0825	18.3479	6	7.49049	76.359	4.50338	6	1.8385
A	H	5	MMV396635	76.717	10.6668	6	4.35469	100.979	9.6	6	3.91918
A	H	6	MMV019202	87.7388	19.2291	6	7.85025	102.013	22.8055	6	9.3103
A	H	7	MMV085583	92.5464	25.2299	6	10.3001	89.8062	4.06052	6	1.6577
A	H	8	MMV019555	70.7097	8.35156	6	3.40951	99.7129	3.49773	6	1.42794
A	H	9	MMV007160	97.0701	11.5704	6	4.72359	100.09	3.6201	6	1.4779
A	H	10	MMV056726	90.665	17.5189	6	7.15207	95.2025	3.82604	6	1.56198
A	H	11	MMV006558	86.9656	11.3115	6	4.61791	99.6292	3.63681	6	1.48472
A	H	12	MMV665807	51.9677	17.5501	6	7.16478	84.7703	5.1061	6	2.08456
B	A	1	MMV666601	90.3015	5.78322	6	2.36099	82.1368	10.7619	6	4.39353
B	A	2	MMV000617	97.1378	10.4255	6	4.25619	100.752	7.05282	6	2.8793
B	A	3	MMV000963	82.8959	16.4146	6	6.70124	106.758	22.9711	6	9.37792
B	A	4	MMV000483	97.7093	6.85495	6	2.79852	101.681	4.96192	6	2.02569
B	A	5	MMV665914	103.475	6.92164	6	2.82575	101.745	4.57799	6	1.86896
B	A	6	MMV007574	101.398	8.85131	6	3.61353	101.906	3.71471	6	1.51652
B	A	7	MMV007875	93.7952	8.26962	6	3.37606	100.264	3.39859	6	1.38747
B	A	8	MMV001246	96.5958	7.05008	6	2.87818	98.9002	3.58179	6	1.46226
B	A	9	MMV665980	95.9299	6.84208	6	2.79327	95.7724	3.74279	6	1.52799
B	A	10	MMV665987	93.6952	7.48104	6	3.05412	97.0471	3.76522	6	1.53715
B	A	11	MMV665944	98.1636	8.3503	6	3.409	98.7184	4.16052	6	1.69853
B	A	12	MMV666054	92.6729	10.1828	6	4.15712	101.412	4.47004	6	1.82489
B	B	1	MMV666597	82.0348	7.78234	6	3.17713	95.301	3.4169	6	1.39494
B	B	2	MMV306025	17.8602	8.05993	6	3.29045	11.203	2.76175	6	1.12748
B	B	3	MMV008138	81.5148	7.76283	6	3.16916	92.6757	5.88668	6	2.40323
B	B	4	MMV403679	48.8579	13.1383	6	5.36369	90.9207	5.5887	6	2.28158
B	B	5	MMV000848	88.0241	6.9426	6	2.83431	99.9769	5.99215	6	2.44628
B	B	6	MMV001318	100.479	9.70706	6	3.96289	97.454	5.90137	6	2.40922
B	B	7	MMV007839	74.1305	17.4064	6	7.10613	66.1724	7.1912	6	2.93579
B	B	8	MMV019700	88.6238	8.97228	6	3.66292	98.637	5.52839	6	2.25696
B	B	9	MMV665890	85.1872	7.62599	6	3.1133	92.9436	4.04942	6	1.65317
B	B	10	MMV011567	90.973	8.32161	6	3.39728	97.5846	5.63995	6	2.3025
B	B	11	MMV019670	88.4373	9.008	6	3.6775	97.5156	5.96876	6	2.43674
B	B	12	MMV007907	105.259	9.05633	6	3.69723	99.562	6.2582	6	2.5549
B	C	1	MMV000619	95.9552	14.6876	6	5.99618	99.8202	2.90796	6	1.18717
B	C	2	MMV020549	87.4633	7.25354	6	2.96124	90.4455	2.61278	6	1.06666
B	C	3	MMV666109	86.8359	8.00995	6	3.27005	97.3644	2.30239	6	0.939947
B	C	4	MMV498479	92.4562	6.77717	6	2.76677	94.5369	2.95832	6	1.20773
B	C	5	MMV665789	95.0444	9.67364	6	3.94925	99.2799	3.25754	6	1.32988
B	C	6	MMV006913	95.1141	7.10336	6	2.89993	77.3994	6.45718	6	2.63613
B	C	7	MMV007686	86.9443	6.6141	6	2.70019	97.9207	3.2723	6	1.33591
B	C	8	MMV006706	87.7428	8.93777	6	3.64883	99.1627	3.42405	6	1.39786
B	C	9	MMV006545	91.4319	9.51908	6	3.88615	97.0175	3.13483	6	1.27979
B	C	10	MMV396704	90.6453	9.69437	6	3.95771	96.8771	2.88318	6	1.17706
B	C	11	MMV396595	89.6877	7.64683	6	3.12181	92.4606	4.63695	6	1.89303
B	C	12	MMV665928	89.3867	4.99316	6	2.03845	101.461	6.08254	6	2.48319
B	D	1	MMV666607	80.1302	7.88402	6	3.21864	85.3402	2.16664	6	0.884529
B	D	2	MMV020548	77.4825	10.2433	6	4.18182	91.7161	1.87555	6	0.76569
B	D	3	MMV666116	83.5612	7.48432	6	3.05546	100.503	2.06242	6	0.84198
B	D	4	MMV665800	75.0239	17.572	6	7.17373	78.6704	30.8258	6	12.5846
B	D	5	MMV007577	81.1915	16.1715	6	6.60198	97.4476	2.88004	6	1.17577
B	D	6	MMV000642	31.7449	13.9966	6	5.71409	57.557	6.03564	6	2.46404
B	D	7	MMV000662	38.1772	13.4819	6	5.50397	44.2766	5.34586	6	2.18244
B	D	8	MMV001239	80.3549	14.3891	6	5.87433	93.8567	4.20372	6	1.71616
B	D	9	MMV396669	71.7947	5.84935	6	2.38799	102.301	9.84471	6	4.01909
B	D	10	MMV020243	101.163	19.7402	6	8.05892	98.1851	3.03054	6	1.23721
B	D	11	MMV020912	70.8818	12.2955	6	5.01964	97.177	2.46646	6	1.00693
B	D	12	MMV638723	90.9065	8.21128	6	3.35224	102.42	7.3096	6	2.98413
B	E	1	MMV000648	94.1997	20.3809	6	8.32045	94.5269	8.86234	6	3.61804
B	E	2	MMV020439	104.854	9.83372	6	4.0146	101.153	6.52969	6	2.66573
B	E	3	MMV019662	96.5708	9.55098	6	3.89917	100.732	5.83491	6	2.38209
B	E	4	MMV011944	92.0402	8.42159	6	3.4381	92.0195	7.15499	6	2.92101
B	E	5	MMV000986	98.9847	7.03726	6	2.87295	99.4724	5.98068	6	2.4416
B	E	6	MMV006587	99.1837	7.48422	6	3.05542	99.7632	5.5627	6	2.27096
B	E	7	MMV665901	92.4479	6.87759	6	2.80776	97.7124	4.26857	6	1.74264
B	E	8	MMV665786	97.5185	7.78433	6	3.17794	100.593	4.37567	6	1.78636
B	E	9	MMV019918	91.5927	6.55228	6	2.67496	99.8976	4.3255	6	1.76588
B	E	10	MMV665803	78.751	8.48962	6	3.46587	81.2933	4.43656	6	1.81122
B	E	11	MMV665941	72.0471	11.2434	6	4.5901	87.4314	4.79299	6	1.95673
B	E	12	MMV665820	91.4311	9.01864	6	3.68184	100.134	5.1525	6	2.1035
B	F	1	MMV000621	95.14	16.3552	6	6.67698	104.535	6.69226	6	2.7321
B	F	2	MMV019746	94.9478	7.78203	6	3.177	109.045	9.64914	6	3.93925
B	F	3	MMV006820	88.7791	8.85751	6	3.61606	79.0201	6.38155	6	2.60526
B	F	4	MMV396672	100.247	7.41456	6	3.02698	103.215	5.7378	6	2.34245
B	F	5	MMV000248	91.3289	9.11221	6	3.72005	101.875	5.87846	6	2.39987
B	F	6	MMV001230	89.9911	12.3669	6	5.04875	99.8671	4.84036	6	1.97607
B	F	7	MMV007020	85.4383	10.7816	6	4.40155	98.0586	4.49225	6	1.83395
B	F	8	MMV665813	86.5148	10.9842	6	4.48427	100.383	4.55923	6	1.8613
B	F	9	MMV665961	94.6099	9.89431	6	4.03933	100.587	6.33404	6	2.58586
B	F	10	MMV008212	100.503	10.1998	6	4.16407	97.6267	5.08828	6	2.07728
B	F	11	MMV000340	96.2372	6.22185	6	2.54006	101.879	5.85418	6	2.38996
B	F	12	MMV007363	92.428	6.30655	6	2.57464	101.315	6.42433	6	2.62272
B	G	1	MMV000653	77.0703	9.09812	6	3.71429	93.4059	3.62521	6	1.47999
B	G	2	MMV019258	95.0309	6.86281	6	2.80173	94.7231	4.38454	6	1.78998
B	G	3	MMV665923	65.3741	15.8305	6	6.46279	74.8962	4.4215	6	1.80507
B	G	4	MMV018984	93.7186	3.43046	6	1.40048	90.0147	5.40625	6	2.20709
B	G	5	MMV011832	104.894	8.1453	6	3.3253	96.0717	5.8164	6	2.37454
B	G	6	MMV666106	91.9072	6.40931	6	2.61659	91.6467	4.4468	6	1.8154
B	G	7	MMV009063	90.8681	4.67117	6	1.907	95.1621	4.77069	6	1.94762
B	G	8	MMV142383	111.642	8.59843	6	3.51029	98.5615	5.06414	6	2.06742
B	G	9	MMV000304	91.1463	5.87678	6	2.39919	91.0132	2.27026	6	0.926829
B	G	10	MMV396715	88.0414	7.68067	6	3.13562	91.2711	5.53503	6	2.25967
B	G	11	MMV396719	87.6095	9.68015	6	3.9519	94.7851	4.17339	6	1.70378
B	G	12	MMV019313	84.296	7.64684	6	3.12181	98.4223	5.09028	6	2.0781
B	H	1	MMV396679	102.631	14.6657	6	5.98723	106.133	5.79261	6	2.36482
B	H	2	MMV008149	100.017	8.05921	6	3.29016	104.434	5.1502	6	2.10256
B	H	3	MMV007791	93.3698	4.34189	6	1.77257	102.466	3.7014	6	1.51109
B	H	4	MMV000704	90.1319	10.6404	6	4.34391	95.972	4.70241	6	1.91975
B	H	5	MMV019127	93.6923	8.74733	6	3.57108	101.038	3.45249	6	1.40947
B	H	6	MMV007617	96.1276	10.2587	6	4.18811	100.089	2.99896	6	1.22432
B	H	7	MMV007113	100.207	10.1916	6	4.16072	92.9589	3.13318	6	1.27912
B	H	8	MMV020700	90.4235	2.92036	6	1.19223	99.92	2.89261	6	1.1809
B	H	9	MMV006513	77.7707	11.5485	6	4.71467	96.9847	5.39384	6	2.20202
B	H	10	MMV665953	111.737	15.806	6	6.45275	104.277	7.14368	6	2.9164
B	H	11	MMV000839	90.337	9.02829	6	3.68578	103.608	7.92652	6	3.23599
B	H	12	MMV645672	71.6403	8.15915	6	3.33096	90.0168	5.92085	6	2.41718
C	A	1	MMV007591	96.5672	3.9146	6	1.59813	99.0225	5.44403	6	2.22252
C	A	2	MMV011438	72.7973	6.05126	6	2.47042	66.5179	4.93409	6	2.01433
C	A	3	MMV019017	104.612	11.0797	6	4.52328	97.1731	4.85578	6	1.98236
C	A	4	MMV020942	102.145	4.57246	6	1.8667	96.8278	4.3118	6	1.76028
C	A	5	MMV396693	91.2124	4.80144	6	1.96018	73.2662	4.20326	6	1.71597
C	A	6	MMV006169	86.9259	6.38249	6	2.60564	96.5652	4.52836	6	1.8487
C	A	7	MMV667492	105.334	4.30044	6	1.75565	91.7212	4.67392	6	1.90812
C	A	8	MMV665876	79.948	4.63562	6	1.89249	89.1448	2.85021	6	1.16359
C	A	9	MMV000570	101.059	7.27899	6	2.97163	98.1297	3.01385	6	1.2304
C	A	10	MMV665994	74.2706	6.28349	6	2.56522	38.3913	2.63962	6	1.07762
C	A	11	MMV667488	93.6463	5.67305	6	2.31601	95.9664	3.09584	6	1.26387
C	A	12	MMV020660	89.0638	12.1629	6	4.9655	89.7157	6.61316	6	2.69981
C	B	1	MMV019871	97.4417	5.49273	6	2.2424	97.3613	3.14688	6	1.28471
C	B	2	MMV000760	89.8704	5.62644	6	2.29698	97.91	3.78079	6	1.5435
C	B	3	MMV006250	91.8472	3.48976	6	1.42469	97.4294	2.96363	6	1.2099
C	B	4	MMV006457	88.8799	13.2615	6	5.41397	88.3046	3.30854	6	1.35071
C	B	5	MMV006882	94.6081	7.28365	6	2.97354	95.9914	3.48553	6	1.42296
C	B	6	MMV007224	104.212	7.07737	6	2.88933	96.0543	4.01916	6	1.64081
C	B	7	MMV008294	95.5572	4.79299	6	1.95673	95.9329	5.01903	6	2.04901
C	B	8	MMV000326	81.5483	7.70736	6	3.14651	95.3182	4.9004	6	2.00058
C	B	9	MMV006172	86.1725	4.32828	6	1.76701	88.4156	6.49022	6	2.64962
C	B	10	MMV665836	92.8302	8.06547	6	3.29271	93.0941	4.64618	6	1.8968
C	B	11	MMV665881	80.7542	10.5145	6	4.29251	92.4027	6.59549	6	2.6926
C	B	12	MMV396726	100.901	7.18911	6	2.93494	95.9774	3.49214	6	1.42566
C	C	1	MMV007430	113.237	10.4402	6	4.2622	94.7948	9.31212	6	3.80166
C	C	2	MMV007881	99.2682	21.7488	6	8.87889	87.0772	9.52251	6	3.88755
C	C	3	MMV007906	106.114	10.4335	6	4.25946	92.9887	8.73243	6	3.565
C	C	4	MMV007978	97.6554	5.97766	6	2.44037	92.2456	11.1494	6	4.55174
C	C	5	MMV008829	100.003	10.4032	6	4.24709	97.3265	5.0693	6	2.06954
C	C	6	MMV000972	61.963	13.2053	6	5.39103	29.6267	3.14885	6	1.28551
C	C	7	MMV011099	95.8007	8.31458	6	3.39441	91.0632	5.10222	6	2.08297
C	C	8	MMV011256	95.4336	6.34483	6	2.59026	94.1763	4.3542	6	1.77759
C	C	9	MMV001255	101.595	7.30083	6	2.98055	95.6505	7.71008	6	3.14763
C	C	10	MMV006704	95.3138	6.57876	6	2.68577	96.7039	6.18192	6	2.52376
C	C	11	MMV011259	98.322	9.59663	6	3.91781	108.062	26.5872	6	10.8542
C	C	12	MMV396703	98.2054	10.5761	6	4.31768	95.8601	4.02182	6	1.6419
C	D	1	MMV665918	91.5218	16.2903	6	6.65051	94.9047	4.25318	6	1.73635
C	D	2	MMV007041	77.5387	6.9284	6	2.82851	96.2182	3.20852	6	1.30987
C	D	3	MMV085471	99.681	9.14304	6	3.73263	98.9321	3.61184	6	1.47453
C	D	4	MMV000356	105.647	6.90317	6	2.81821	100.324	4.5099	6	1.84116
C	D	5	MMV007474	93.2211	5.23352	6	2.13657	99.5678	4.92632	6	2.01116
C	D	6	MMV666687	105.132	19.1159	6	7.80403	97.171	4.65173	6	1.89906
C	D	7	MMV020275	91.845	8.50456	6	3.47197	94.9835	4.53606	6	1.85184
C	D	8	MMV019881	83.9944	5.62424	6	2.29609	98.5297	4.88303	6	1.99349
C	D	9	MMV006764	30.4549	8.18365	6	3.34096	39.5842	3.39899	6	1.38763
C	D	10	MMV006319	105.715	8.53138	6	3.48292	98.6455	4.81126	6	1.96419
C	D	11	MMV019241	100.993	9.52955	6	3.89042	96.0131	5.0284	6	2.05283
C	D	12	MMV665874	93.1649	10.9372	6	4.46508	94.339	4.65124	6	1.89886
C	E	1	MMV666599	48.4768	9.33695	6	3.8118	77.0847	9.12744	6	3.72626
C	E	2	MMV075490	106.46	9.23955	6	3.77203	104.904	16.5478	6	6.75563
C	E	3	MMV666081	100.022	7.41604	6	3.02758	62.3461	4.71473	6	1.92478
C	E	4	MMV665916	99.2917	8.20074	6	3.34794	94.2826	6.13184	6	2.50332
C	E	5	MMV665826	81.8975	10.835	6	4.42335	89.9332	7.76366	6	3.1695
C	E	6	MMV396665	101.799	9.74213	6	3.97721	97.1757	7.40293	6	3.02223
C	E	7	MMV666123	105.299	8.35462	6	3.41076	97.1481	6.0687	6	2.47754
C	E	8	MMV666124	92.4911	8.95417	6	3.65552	97.5646	4.72514	6	1.92903
C	E	9	MMV006656	67.2652	11.7007	6	4.77677	84.4042	6.13825	6	2.50593
C	E	10	MMV006087	97.7151	9.2933	6	3.79397	99.1192	4.75928	6	1.94297
C	E	11	MMV011895	45.2814	9.24365	6	3.7737	96.8531	4.56624	6	1.86416
C	E	12	MMV007564	100.872	10.4719	6	4.27515	99.4578	4.92005	6	2.0086
C	F	1	MMV006825	96.6703	6.96232	6	2.84235	100.414	4.14098	6	1.69055
C	F	2	MMV084434	84.8789	15.5856	6	6.36281	91.1336	3.66483	6	1.49616
C	F	3	MMV019762	100.065	10.6871	6	4.36298	97.5003	4.74425	6	1.93683
C	F	4	MMV009127	97.3908	8.2557	6	3.37038	99.9954	3.89647	6	1.59073
C	F	5	MMV666691	68.6115	15.9547	6	6.51348	91.1572	4.6833	6	1.91195
C	F	6	MMV008270	96.2169	12.2519	6	5.00184	72.9715	4.43986	6	1.81257
C	F	7	MMV007116	87.204	9.4296	6	3.84962	87.0604	4.16931	6	1.70211
C	F	8	MMV006937	88.6119	14.2649	6	5.82362	65.9475	3.34779	6	1.36673
C	F	9	MMV007384	93.5096	14.2077	6	5.80026	96.4267	6.31742	6	2.57907
C	F	10	MMV667491	76.8411	9.36798	6	3.82446	108.231	21.2564	6	8.67789
C	F	11	MMV020651	104.687	16.4731	6	6.7251	99.2283	4.74791	6	1.93833
C	F	12	MMV666596	97.2634	6.77911	6	2.76756	96.6047	5.47096	6	2.23351
C	G	1	MMV666023	96.218	16.6799	6	6.80956	75.1257	6.7348	6	2.74947
C	G	2	MMV007977	49.7488	12.5194	6	5.11103	78.6765	5.48142	6	2.23778
C	G	3	MMV006389	66.594	10.9686	6	4.4779	84.8051	5.80926	6	2.37162
C	G	4	MMV665899	79.9683	10.3364	6	4.21983	72.1316	6.13291	6	2.50375
C	G	5	MMV665894	102.33	18.5723	6	7.58213	90.8027	6.49392	6	2.65113
C	G	6	MMV665891	91.0282	12.1223	6	4.94893	94.0899	5.44866	6	2.2244
C	G	7	MMV665886	90.7284	15.4046	6	6.28891	92.7033	4.67599	6	1.90896
C	G	8	MMV665879	100.449	15.5081	6	6.33114	96.9993	10.5455	6	4.30517
C	G	9	MMV006861	89.2751	12.0567	6	4.92212	93.429	5.65464	6	2.3085
C	G	10	MMV667490	82.75	12.9881	6	5.30238	100.151	9.68338	6	3.95323
C	G	11	MMV020403	102.447	11.4916	6	4.69141	98.0115	3.61399	6	1.47541
C	G	12	MMV665831	93.5139	9.57674	6	3.90969	93.9363	4.06894	6	1.66114
C	H	1	MMV396794	107.689	23.3263	6	9.52293	103.568	5.12327	6	2.09156
C	H	2	MMV396705	102.126	21.3718	6	8.725	98.0783	3.9781	6	1.62405
C	H	3	MMV665904	109.816	21.0042	6	8.57494	101.444	3.03665	6	1.23971
C	H	4	MMV020492	107.933	13.585	6	5.54607	98.7859	4.06439	6	1.65928
C	H	5	MMV019199	118.736	18.9952	6	7.75477	98.1109	3.0398	6	1.241
C	H	6	MMV019110	107.892	16.9898	6	6.93605	95.3023	7.20133	6	2.93993
C	H	7	MMV011522	117.372	20.6952	6	8.44877	96.7521	5.14238	6	2.09937
C	H	8	MMV008160	58.4405	12.0551	6	4.92146	75.6998	6.65271	6	2.71596
C	H	9	MMV007557	89.5029	13.5288	6	5.5231	116.179	40.6664	6	16.602
C	H	10	MMV667489	100.178	10.1488	6	4.14322	101.669	6.97342	6	2.84689
C	H	11	MMV274073	101.718	14.6996	6	6.00109	94.9682	4.85004	6	1.98002
C	H	12	MMV019690	86.8731	11.9614	6	4.8832	95.2223	4.80811	6	1.9629
D	A	1	MMV665840	99.0399	9.39337	6	3.83483	96.8474	4.11216	6	1.67878
D	A	2	MMV009108	113.696	11.0436	6	4.50853	98.5187	4.22303	6	1.72405
D	A	3	MMV666057	96.3689	8.69168	6	3.54836	99.1071	3.86976	6	1.57982
D	A	4	MMV128432	101.722	7.20625	6	2.94194	99.8085	3.5664	6	1.45598
D	A	5	MMV396749	99.2574	8.55694	6	3.49336	97.2299	4.04799	6	1.65259
D	A	6	MMV000442	97.9326	6.9456	6	2.83553	100.134	3.75197	6	1.53173
D	A	7	MMV666021	101.119	7.73732	6	3.15875	96.5612	2.8322	6	1.15624
D	A	8	MMV019074	97.6081	7.70828	6	3.14689	96.3697	2.9453	6	1.20241
D	A	9	MMV000443	97.6093	10.7295	6	4.3803	100.416	2.8793	6	1.17547
D	A	10	MMV000604	91.9252	10.4497	6	4.26608	97.6753	1.99073	6	0.812711
D	A	11	MMV666093	99.1937	6.02151	6	2.45827	99.1403	2.47324	6	1.0097
D	A	12	MMV665824	9.42842	3.99638	6	1.63152	21.5038	4.8179	6	1.9669
D	B	1	MMV006787	88.8194	12.4965	6	5.10166	100.496	2.25432	6	0.920324
D	B	2	MMV007396	86.8719	11.4183	6	4.66148	100.861	2.35654	6	0.962053
D	B	3	MMV000445	82.9037	7.26881	6	2.96748	101.485	2.32605	6	0.949606
D	B	4	MMV665830	93.4493	8.58277	6	3.5039	101.636	2.47386	6	1.00995
D	B	5	MMV000917	87.0416	5.84075	6	2.38448	94.5045	2.58047	6	1.05347
D	B	6	MMV665977	88.9021	9.76067	6	3.98478	86.6575	2.16019	6	0.881892
D	B	7	MMV396736	90.2753	11.0345	6	4.50481	100.411	2.10295	6	0.858524
D	B	8	MMV666080	63.788	13.7857	6	5.628	83.4021	2.07948	6	0.848945
D	B	9	MMV666070	92.3674	6.00418	6	2.4512	100.089	3.17615	6	1.29666
D	B	10	MMV396663	86.7748	12.5129	6	5.10838	100.544	2.09688	6	0.856048
D	B	11	MMV666105	70.5235	15.3857	6	6.2812	86.7725	3.28542	6	1.34127
D	B	12	MMV665809	100.465	7.78133	6	3.17671	96.6579	4.48531	6	1.83112
D	C	1	MMV665979	104.017	21.8379	6	8.91527	97.9448	5.42197	6	2.21351
D	C	2	MMV666686	89.5104	15.7157	6	6.41589	90.6837	5.74417	6	2.34505
D	C	3	MMV006429	35.2057	3.0309	6	1.23736	30.209	3.60509	6	1.47177
D	C	4	MMV008455	79.6383	9.09636	6	3.71357	77.5978	3.99338	6	1.63029
D	C	5	MMV666069	101.65	25.1398	6	10.2633	97.484	3.52999	6	1.44111
D	C	6	MMV007571	101.204	18.3494	6	7.4911	93.924	5.11506	6	2.08822
D	C	7	MMV007374	97.6976	17.029	6	6.95208	94.6767	4.4299	6	1.8085
D	C	8	MMV000787	88.0904	8.82321	6	3.60206	93.2275	4.84333	6	1.97728
D	C	9	MMV667487	104.167	15.803	6	6.45156	95.7739	4.84011	6	1.97597
D	C	10	MMV667486	98.4603	11.496	6	4.69324	98.0247	3.19615	6	1.30482
D	C	11	MMV665852	74.6734	6.53572	6	2.6682	96.3162	4.09002	6	1.66974
D	C	12	MMV080034	98.5737	6.4067	6	2.61552	95.3665	4.17162	6	1.70306
D	D	1	MMV665954	99.4482	14.5091	6	5.92332	100.624	2.10111	6	0.857777
D	D	2	MMV666102	104.839	17.8443	6	7.28489	101.159	2.53149	6	1.03348
D	D	3	MMV665943	88.7608	9.9622	6	4.06705	98.2022	2.25419	6	0.920268
D	D	4	MMV396797	96.0077	17.2117	6	7.02666	98.2455	2.7902	6	1.1391
D	D	5	MMV019064	117.28	12.4191	6	5.07009	99.2765	2.75234	6	1.12364
D	D	6	MMV019066	100.468	11.6634	6	4.76155	100.417	3.47872	6	1.42018
D	D	7	MMV000788	94.0462	6.83411	6	2.79001	100.616	7.44761	6	3.04048
D	D	8	MMV666060	94.8293	13.3491	6	5.44974	101.551	2.73081	6	1.11485
D	D	9	MMV665843	98.9286	16.2595	6	6.63792	76.3976	1.27826	6	0.521848
D	D	10	MMV665812	93.7722	12.2863	6	5.01587	101.327	2.55343	6	1.04244
D	D	11	MMV396717	57.7767	6.54929	6	2.67374	97.6763	1.98688	6	0.811141
D	D	12	MMV001041	67.4255	16.7269	6	6.82875	93.3223	4.01865	6	1.64061
D	E	1	MMV019741	108.813	14.9651	6	6.10948	96.1233	6.37159	6	2.60119
D	E	2	MMV019995	115.018	22.8348	6	9.32225	96.8147	5.90137	6	2.40922
D	E	3	MMV008173	112.024	14.5545	6	5.94187	97.5542	5.11436	6	2.08793
D	E	4	MMV396664	92.1281	14.802	6	6.0429	95.8625	4.90304	6	2.00166
D	E	5	MMV006427	89.4009	11.6855	6	4.77057	97.6239	5.11562	6	2.08844
D	E	6	MMV007275	102.597	13.1499	6	5.36841	98.5146	5.73043	6	2.33944
D	E	7	MMV019738	115.758	19.3986	6	7.91944	98.1979	5.55088	6	2.26614
D	E	8	MMV665948	95.7399	21.94	6	8.95696	96.7292	6.23149	6	2.544
D	E	9	MMV666689	64.9825	6.05584	6	2.47229	93.4266	3.7743	6	1.54085
D	E	10	MMV020750	94.2748	8.44427	6	3.44736	97.1078	3.25348	6	1.32823
D	E	11	MMV665906	106.954	8.54128	6	3.48696	98.5959	3.26123	6	1.33139
D	E	12	MMV001038	95.1991	10.1352	6	4.1377	92.0604	3.49151	6	1.4254
D	F	1	MMV396681	106.649	20.6534	6	8.43173	103.707	7.23212	6	2.9525
D	F	2	MMV396632	106.534	8.2495	6	3.36784	110.282	9.42452	6	3.84754
D	F	3	MMV665797	104.385	6.96371	6	2.84292	105.027	5.04987	6	2.0616
D	F	4	MMV020490	108.1	14.516	6	5.92612	105.391	5.18029	6	2.11484
D	F	5	MMV665806	102.06	10.6875	6	4.36317	102.192	2.79387	6	1.14059
D	F	6	MMV665817	101.836	9.6087	6	3.92274	100.702	5.90656	6	2.41134
D	F	7	MMV665917	103.298	9.93017	6	4.05398	98.6001	3.05179	6	1.24589
D	F	8	MMV666022	93.6474	6.90758	6	2.82001	100.578	4.91951	6	2.00838
D	F	9	MMV007181	105.181	6.78665	6	2.77064	101.169	2.46269	6	1.00539
D	F	10	MMV396770	123.957	8.35024	6	3.40897	92.8657	2.02872	6	0.828222
D	F	11	MMV665882	98.0687	8.40783	6	3.43248	101.79	2.20334	6	0.899512
D	F	12	MMV001241	80.0529	16.3974	6	6.69421	93.6017	3.99598	6	1.63135
D	G	1	MMV007654	122.673	14.5888	6	5.95584	95.9814	6.57281	6	2.68334
D	G	2	MMV084940	136.093	10.3025	6	4.20599	84.8759	5.74417	6	2.34505
D	G	3	MMV009015	103.095	13.2956	6	5.42789	96.706	6.53431	6	2.66762
D	G	4	MMV011576	101.697	13.4462	6	5.48938	92.2733	6.01346	6	2.45498
D	G	5	MMV666071	94.5967	10.3109	6	4.20939	93.9308	7.7448	6	3.1618
D	G	6	MMV000561	98.0057	12.9051	6	5.26848	96.7982	4.47603	6	1.82733
D	G	7	MMV665946	104.773	13.0072	6	5.31015	96.3589	3.51059	6	1.43319
D	G	8	MMV019780	89.2824	11.0524	6	4.51212	97.0007	4.46697	6	1.82363
D	G	9	MMV666061	101.849	9.91981	6	4.04974	99.7482	6.51211	6	2.65856
D	G	10	MMV666108	102.626	9.39158	6	3.8341	96.963	3.83906	6	1.56729
D	G	11	MMV665883	66.0148	10.2426	6	4.18151	81.011	4.95123	6	2.02133
D	G	12	MMV396680	94.5108	10.7998	6	4.40898	98.6597	3.00984	6	1.22876
D	H	1	MMV073843	114.389	13.8929	6	5.67175	96.8093	11.6337	6	4.74944
D	H	2	MMV007808	105.709	14.5323	6	5.93278	95.8433	10.4819	6	4.27923
D	H	3	MMV006188	109.604	10.4931	6	4.2838	97.3944	8.48995	6	3.46601
D	H	4	MMV666095	100.952	11.3575	6	4.63667	81.4537	6.16473	6	2.51674
D	H	5	MMV007208	97.1806	8.14413	6	3.32483	97.8391	6.18957	6	2.52688
D	H	6	MMV007127	84.2465	10.0306	6	4.09498	89.6035	5.69299	6	2.32415
D	H	7	MMV396594	99.7243	12.6732	6	5.17381	96.8072	4.49033	6	1.83317
D	H	8	MMV666688	112.192	19.05	6	7.77711	100.002	3.80309	6	1.55261
D	H	9	MMV000498	100.44	15.4132	6	6.29242	96.2473	4.11386	6	1.67948
D	H	10	MMV666103	103.272	14.0807	6	5.74843	99.0804	3.76627	6	1.53757
D	H	11	MMV665850	90.3285	17.4416	6	7.1205	90.4005	5.65189	6	2.30737
D	H	12	MMV665805	98.7524	9.75941	6	3.98426	94.1168	4.99177	6	2.03788
E	A	1	MMV000448	101.868	9.70235	6	3.96097	102.734	7.58852	6	3.098
E	B	1	MMV666067	95.7413	11.0062	6	4.49327	98.6754	8.20703	6	3.35051
E	C	1	MMV665783	96.5208	6.96618	6	2.84393	100.103	9.46276	6	3.86316
E	D	1	MMV396633	99.3549	18.3457	6	7.48959	100.381	8.14979	6	3.32714
E	E	1	MMV665875	96.7749	7.79809	6	3.18356	102.977	7.29249	6	2.97714
E	F	1	MMV006303	93.1232	10.9826	6	4.48361	100.925	6.60367	6	2.69594

### Sheet: Combined DMSO
Without detergent
	A-A&B	A-C&D	Combined	A-E&F	Combined	A-G&H	Combined	B-A&B	Combined	B-C&D	Combined	B-E&F	Combined	B-G&H	Combined	C-A&B	Combined	C-C&D	Combined	C-E&F	Combined	C-G&H	Combined	D-A&B	Combined	D-C&D	Combined	D-E&F	Combined	D-G&H	Combined	E plate	Combined
Mean	100	100	100	100	100	100	100	100	100	100	100	100	100	100	100	100	100	100	100	100	100	100	100	100	100	100	100	100	100	100	100	100	100
SD	12.3326	5.91026	9.22014	6.79902	8.2827	5.50132	7.56875	5.41826	7.10601	6.4413	6.91131	6.14197	6.7362	2.75381	6.35535	4.0005	6.10965	6.26513	6.07109	9.3794	6.34216	9.08919	6.53006	5.44047	6.42192	3.10445	6.2322	3.23196	6.06702	6.6518	6.06735	7.14371	6.11733
n	6	6	12	6	18	6	24	6	30	6	36	6	42	6	48	6	54	6	60	6	66	6	72	6	78	6	84	6	90	6	96	8	104
With 0.2% Igepal CA-630
	A-A&B	A-C&D	Combined	A-E&F	Combined	A-G&H	Combined	B-A&B	Combined	B-C&D	Combined	B-E&F	Combined	B-G&H	Combined		Combined		Combined		Combined		Combined		Combined		Combined		Combined		Combined
Mean	100	100	100	100	100	100	100	100	100	100	100	100	100	100	100	100	100	100	100	100	100	100	100	100	100	100	100	100	100	100	100	100	100
SD	1.95677	1.55031	1.68313	0.446187	1.37536	3.04212	1.84662	2.44001	1.93157	1.37689	1.83363	3.81807	2.15591	2.64459	2.19057	2.34555	2.18504	3.44316	2.30077	4.25647	2.48969	3.45295	2.55233	2.20315	2.51435	2.08774	2.47538	2.75582	2.47812	3.84426	2.55559	2.31992	2.52775
n	6	6	12	6	18	6	24	6	30	6	36	6	42	6	48	6	54	6	60	6	66	6	72	6	78	6	84	6	90	6	96	8	104
